# Anthropogenic noise affects *Oikopleura dioica* behaviour in a life stage- and signal-dependent manner

**DOI:** 10.64898/2026.11.19.767843

**Authors:** Eva R. Quintana, Oleg Tolstenkov, Rodolfo da Silva Mazzarini Baldinotti, Sissel Norland, Valentina Zaffaroni-Caorsi, Ignasi Nou-Plana, Lucia Manni, Giacomo Sabbadin, Simona Candiani, Matteo Bozzo, Emanuele Serafini, Roberta Pennati, Giorgio Blumer, Irene Guarneri, Filomena Ristoratore, Anne Elin Aasjord, Daniel Marc Chourrout, Rosa Maria Alsina-Pagès, Giovanni Zambon, Cristian Cañestro, Marios Chatzigeorgiou

## Abstract

Anthropogenic noise is an increasingly important pollutant of marine environments, yet its effects on zooplankton remain poorly understood. The appendicularian *Oikopleura dioica* is a globally distributed filter-feeding tunicate whose locomotion and house-building behaviour directly influence feeding efficiency and carbon export. Here, we investigated how anthropogenic noise affects behaviour across the life cycle of *O. dioica*, from larvae to juveniles and adults, using stage-specific tracking and quantitative behavioural analyses to assess responses to a high-intensity standardized noise band (MSFD-NB) and a vessel-derived noise signal (Vessel-DNS). Animals exhibited consistent behavioural alterations during and after noise exposure, and the responses differed strongly among life stages and between noise signals. Larvae showed the greatest sensitivity, displaying increased locomotor activity and altered movement dynamics during exposure, as well as persistent post-exposure effects. Juveniles exhibited treatment-dependent changes in trajectory organization, whereas adults showed modifications in orientation, turning behaviour, and tail-driven propulsion. In adults residing within their filter-feeding house, noise altered pumping-associated movements without affecting house-expansion frequency.

These findings demonstrate that anthropogenic noise impacts behaviour throughout the *O. dioica* life cycle in a stage- and signal-specific manner, suggesting that noise pollution may not only impact individual performance, but potentially also ecological processes linked to marine food webs, carbon sequestration, and consequently, ocean health.
