## Supplementary material for "Anthropogenic noise affects *Oikopleura dioica* behaviour in a life stage- and signal-dependent manner": Table S3

Figure	Stage	Setup	noise_type	Noise	Metric	MetricPretty	Category	n_ctrl	n_noise	mean_ctrl	sd_ctrl	median_ctrl	q25_ctrl	q75_ctrl	mean_noise	sd_noise	median_noise	q25_noise	q75_noise	pct_change	cohens_d	cliffs_delta	delta_ci_lo	delta_ci_hi	U_noise	p_raw	p_BH	sig_raw	sig_BH	pct_change_as_plotted	BH_family
Fig1C_larva	larva	DUR	boat	Vessel-DNS	omega_signed_mean	Angular velocity	kinematic	28	30	-0.2523028866092056	6.94659149290432	-0.5983056946094587	-5.454157332624692	3.08200162874763	-1.5700228267567422	6.077932324700316	-1.473823998931505	-5.4887298076096185	2.402712729849079	-522.276997245999	-0.2023763861947539	-0.06904761904761905	-0.3595833333333333	0.2357142857142857	391.0	0.6574216872406635	0.7513390711321869	ns	ns	-815.275460335698	stage x noise type, PCA-retained metrics
Fig1C_larva	larva	DUR	boat	Vessel-DNS	ang_accel_sign_mean	Angular acceleration	kinematic	28	30	-0.1334511779119751	0.753824743031172	-0.15026581410442424	-0.5492421683182674	0.3984304878693054	0.006567101475590157	0.8107433233416814	-0.0636423059488869	-0.43277968006140644	0.5582410466500433	104.92097677843041	0.17863653094492235	0.0761904761904762	-0.2381547619047619	0.3762499999999997	452.0	0.6240225514966484	0.7513390711321869	ns	ns	42.53004192060615	stage x noise type, PCA-retained metrics
Fig1C_larva	larva	DUR	boat	Vessel-DNS	accel_mean	Acceleration	kinematic	28	30	0.09613611786451522	0.023184669562119495	0.09176177385019291	0.0795520791761247	0.10914357187841539	0.10152046198726931	0.026186968358072965	0.0970287385692603	0.08666185352438831	0.11382141335171805	5.600750521611724	0.2172431396097628	0.14047619047619048	-0.1525595238095238	0.4452976190476187	479.0	0.36266841016409024	0.5802694562625443	ns	ns	2.6638088244256357	stage x noise type, PCA-retained metrics
Fig1C_larva	larva	DUR	boat	Vessel-DNS	anisotropy_mean	Anisotropy	arena	28	30	91361571474847.12	106893554958411.95	44415590561592.25	18930310970096.65	143599347343253.03	143711129900931.78	207478766968017.47	69745851392010.266	38715311539915.19	177208644814508.44	57.29931915684821	0.31396331783771747	0.19285714285714287	-0.11196428571428571	0.4738095238095238	501.0	0.21034244388874224	0.4206848877774845	ns	ns	49.71680859902982	stage x noise type, PCA-retained metrics
Fig1C_larva	larva	DUR	boat	Vessel-DNS	net_displace_mean	Net displacement	arena	28	30	5.614572901515499	3.592392141842955	5.412382974017263	3.545328993977734	6.6534318185456325	6.8682468344342755	3.3498136535612857	6.393650355284595	5.271961824364132	7.816746997922609	22.328927861643443	0.3614049765983823	0.2642857142857143	-0.0380952380952381	0.5571428571428572	531.0	0.08553412086197214	0.34213648344788855	ns	ns	21.610953092251744	stage x noise type, PCA-retained metrics
Fig1C_larva	larva	DUR	boat	Vessel-DNS	tailbeat_amp_mean	Tailbeat amplitude	skeleton	28	30	1.1817212679533362	0.14811844096520155	1.1768320954030722	1.0656311590879213	1.286928044678677	1.207623956088263	0.2592837756748209	1.1243757367608622	1.053665521339811	1.3680450932271535	2.191945667508248	0.12157764047719125	-0.01904761904761905	-0.3333928571428571	0.27386904761904735	412.0	0.9070945147879945	0.9070945147879945	ns	ns	3.3773432564708314	stage x noise type, PCA-retained metrics
Fig1C_larva	larva	DUR	boat	Vessel-DNS	avg_curvature_mean	Avg curvature	skeleton	28	30	0.02511642550195772	0.005532936021112729	0.024228479807588847	0.021615005632834625	0.027537156887023274	0.02923915530850355	0.0070438612850913145	0.02872134108648575	0.024083585069268998	0.0344240314125002	16.414476678715605	0.6481925949420854	0.38095238095238093	0.10476190476190476	0.6452380952380953	580.0	0.013068104667912549	0.10454483734330039	*	ns	14.593670537691192	stage x noise type, PCA-retained metrics
Fig1C_larva	larva	DUR	boat	Vessel-DNS	heading_mean	Heading	arena	28	30	0.01830412694058722	0.09359013892166614	0.011512769685490351	-0.026238282772268577	0.04784134471829938	-0.009326822280189497	0.11189055057826496	-0.04040368459945145	-0.0626867522799029	0.025591251929875675	-150.95475086281434	-0.26703794025873084	-0.22857142857142856	-0.5167261904761905	0.07386904761904729	324.0	0.1372704902900449	0.36605464077345307	ns	ns	-156.236208374443	stage x noise type, PCA-retained metrics
Fig1C_larva	larva	DUR	artificial	MSFD-NB	omega_signed_mean	Angular velocity	kinematic	36	56	1.7814061862405128	7.293238594876225	2.2012086075089385	-3.511324567451486	5.440689157459353	1.8449177011567859	8.761136216125042	1.5203851349012425	-3.2637339845480677	6.426996631311299	3.565246118871296	0.007725062242788682	0.013888888888888888	-0.22822420634920634	0.25696924603174587	1022.0	0.9139929506253124	0.9139929506253124	ns	ns	78.8398269037672	stage x noise type, PCA-retained metrics
Fig1C_larva	larva	DUR	artificial	MSFD-NB	ang_accel_sign_mean	Angular acceleration	kinematic	36	56	-0.1347026859865487	0.9329740482113169	0.007649113759250649	-0.6670282636259748	0.3949778228441667	0.2161463032064583	0.9431604865011544	0.2348123303727349	-0.3791604378267466	0.7365760017497229	260.4617618597765	0.37355666911481356	0.17857142857142858	-0.06847718253968255	0.4047867063492062	1188.0	0.15098926533535745	0.22016469323635576	ns	ns	457.74641031794266	stage x noise type, PCA-retained metrics
Fig1C_larva	larva	DUR	artificial	MSFD-NB	accel_mean	Acceleration	kinematic	36	56	0.10582936331646002	0.041686440166169514	0.08945991349255461	0.0762978231535484	0.121221853256966	0.13420435909221134	0.07380886939803036	0.1091191262817576	0.0799431389680203	0.17700250291830888	26.812025402535948	0.4483693136934386	0.20436507936507936	-0.03571428571428571	0.43353174603174605	1214.0	0.10016533556186188	0.20033067112372377	ns	ns	32.98674023202064	stage x noise type, PCA-retained metrics
Fig1C_larva	larva	DUR	artificial	MSFD-NB	anisotropy_mean	Anisotropy	arena	36	56	195712332878914.9	284651529436302.5	86499698121652.84	39361399172105.03	209176964253047.47	452839542528950.9	1522390298035020.0	144833620082766.7	85031356341032.14	310293868638014.1	131.380177154762	0.21368986256738176	0.2152777777777778	-0.0248015873015873	0.46731150793650766	1225.0	0.08326369432021402	0.20033067112372377	ns	ns	90.39284792665617	stage x noise type, PCA-retained metrics
Fig1C_larva	larva	DUR	artificial	MSFD-NB	net_displace_mean	Net displacement	arena	36	56	6.395927569742361	4.671463734655944	5.284223164068008	2.4244106324206123	9.79249464834668	13.303775792151786	11.616727435047103	7.491883733631832	4.0851085579343245	22.611196190025943	108.00385318759456	0.7243183812053935	0.3273809523809524	0.1021577380952381	0.5417162698412695	1338.0	0.008386887887906586	0.06709510310325269	**	ns	121.76831514568343	stage x noise type, PCA-retained metrics
Fig1C_larva	larva	DUR	artificial	MSFD-NB	tailbeat_amp_mean	Tailbeat amplitude	skeleton	36	55	1.2967957037340678	0.364038029160516	1.260905562412016	1.099690872420871	1.432753252615877	1.682815518550883	0.7616677974630601	1.3729696954312558	1.1188242380193314	2.0154530279953176	29.767203400295646	0.6072393513059131	0.2383838383838384	0.009065656565656567	0.45252525252525255	1226.0	0.055951250313116964	0.20033067112372377	ns	ns	33.984452957700725	stage x noise type, PCA-retained metrics
Fig1C_larva	larva	DUR	artificial	MSFD-NB	avg_curvature_mean	Avg curvature	skeleton	36	56	0.0305340678855573	0.005770160199521057	0.0303067527668261	0.0268981390680329	0.0341792275162686	0.028609568664569714	0.007065206768470685	0.02866004396980515	0.024859521334387423	0.03230866773240398	-6.30279341816057	-0.29194998177666426	-0.17261904761904762	-0.41572420634920637	0.07244543650793638	834.0	0.16512351992726682	0.22016469323635576	ns	ns	-6.081380920198035	stage x noise type, PCA-retained metrics
Fig1C_larva	larva	DUR	artificial	MSFD-NB	heading_mean	Heading	arena	36	56	-0.022058247404369756	0.1520138207550827	-0.046280958614317996	-0.1057003367486867	0.03058419856613125	-0.033953297491461296	0.2848005591983674	-0.0033120811520299	-0.06801339302370762	0.0429248469111861	-53.92563547335642	-0.04915705510798276	0.14583333333333334	-0.0982390873015873	0.39685019841269825	1155.0	0.24118199844034027	0.27563656964610317	ns	ns	1.286303486508165	stage x noise type, PCA-retained metrics
