## Supplementary material for "Anthropogenic noise affects *Oikopleura dioica* behaviour in a life stage- and signal-dependent manner": Table S4

Figure	Stage	Setup	noise_type	Noise	Metric	MetricPretty	Category	n_ctrl	n_noise	mean_ctrl	sd_ctrl	median_ctrl	q25_ctrl	q75_ctrl	mean_noise	sd_noise	median_noise	q25_noise	q75_noise	pct_change	cohens_d	cliffs_delta	delta_ci_lo	delta_ci_hi	U_noise	p_raw	p_BH	sig_raw	sig_BH	pct_change_as_plotted	BH_family
Fig1G_juvenile	juvenile	DUR	boat	Vessel-DNS	ang_accel_abs_mean	Abs angular acceleration	kinematic	52	46	1935.233114144852	1299.954478640604	1571.4018620338206	924.9015008327121	2675.879911198732	1482.6113776031116	1100.449570650824	1064.2725702877433	733.6296879705585	2089.9245953562972	-23.388486546322174	-0.3739014837491301	-0.2140468227424749	-0.4214255852842809	0.007545986622073465	940.0	0.06894297298315295	0.25279090093822754	ns	ns	-26.710787263612186	stage x noise type, PCA-retained metrics
Fig1G_juvenile	juvenile	DUR	boat	Vessel-DNS	omega_signed_mean	Angular velocity	kinematic	52	46	-1.6115670158037716	21.224277068282067	0.2962187821443298	-4.00726548514657	3.8651204749476538	-2.233797877762874	47.56250606161476	1.0046869103221887	-1.4268340287519714	8.174624860121417	-38.61030015241183	-0.017259473418792227	0.17224080267558528	-0.06107859531772575	0.39801421404682263	1402.0	0.1435043088932228	0.2666816425848227	ns	ns	-425.54492745271693	stage x noise type, PCA-retained metrics
Fig1G_juvenile	juvenile	DUR	boat	Vessel-DNS	ang_accel_sign_mean	Angular acceleration	kinematic	52	46	-2.245170090577004	9.883559625718386	-0.2272752900100193	-0.9841370204221098	0.4296080422807431	-0.3556141276255245	9.798991995039453	0.059305835422601504	-0.4670791889099075	0.7181061611871479	84.16092708886335	0.1919498409211513	0.17809364548494983	-0.052675585284280936	0.4030518394648827	1409.0	0.1303571493000613	0.2666816425848227	ns	ns	38.85494180181179	stage x noise type, PCA-retained metrics
Fig1G_juvenile	juvenile	DUR	boat	Vessel-DNS	anisotropy_mean	Anisotropy	arena	52	46	2393070967663766.0	2375019955208363.0	1586648143001304.0	459712846205975.8	3811834072565734.0	2946071245879145.0	2213253366811359.5	3017635970094180.0	780900056124232.1	4254471983685598.0	23.108394430744575	0.24037130235624407	0.1714046822742475	-0.051839464882943144	0.4030518394648827	1401.0	0.14546271413717599	0.2666816425848227	ns	ns	22.626312368704195	stage x noise type, PCA-retained metrics
Fig1G_juvenile	juvenile	DUR	boat	Vessel-DNS	net_displace_mean	Net displacement	arena	52	46	7.0825524477729624	5.865508735676128	6.235922134223905	1.8293981381851294	9.980722014051848	7.255374452863345	5.2109773846732415	6.615082191988513	4.6010973983970835	9.119264992014804	2.440109075997376	0.031036845799334984	0.034280936454849496	-0.19063545150501673	0.256793478260869	1237.0	0.773115674861478	0.8504272423476259	ns	ns	7.169374290034207	stage x noise type, PCA-retained metrics
Fig1G_juvenile	juvenile	DUR	boat	Vessel-DNS	quirkiness_mean	Quirkiness	skeleton	52	46	2.415566536745442	1.3937372213572992	2.5037828728489786	1.2292554122518766	3.482125154860354	2.2019706909762866	1.3224479474177369	2.1958875074366664	1.153229650144333	3.229110223762032	-8.842474116111031	-0.15696511342283326	-0.08444816053511706	-0.3027069397993311	0.150585284280936	1095.0	0.47434654503040496	0.6522264994168068	ns	ns	-7.270774061931275	stage x noise type, PCA-retained metrics
Fig1G_juvenile	juvenile	DUR	boat	Vessel-DNS	tailbeat_amp_mean	Tailbeat amplitude	skeleton	50	43	1.6241281196235549	1.3800800254383816	1.1621776485005717	0.7275833012294587	2.2262139775742202	1.6470987810845792	1.470489293179588	1.034637797073279	0.7632971947984419	1.9598363053885104	1.41433801825613	0.016147847656110662	-0.044651162790697675	-0.2772093023255814	0.19727906976744147	1027.0	0.7143525042511577	0.8504272423476259	ns	ns	4.355715541361956	stage x noise type, PCA-retained metrics
Fig1G_juvenile	juvenile	DUR	boat	Vessel-DNS	avg_tan_angles_mean	Avg tangent angles	skeleton	51	44	2.455774246733142	0.9993417321058643	2.7909665386498697	1.737218683951261	3.12796867917271	2.300799976550465	0.9277240879003185	2.4604154811315526	1.7342041367514254	2.9465648623419556	-6.310607352806776	-0.16028155165943847	-0.1626559714795009	-0.3868092691622103	0.07264928698752221	939.5	0.17434788934015988	0.2739752546773941	ns	ns	-6.808316354714543	stage x noise type, PCA-retained metrics
Fig1G_juvenile	juvenile	DUR	boat	Vessel-DNS	tortuosity_mean	Tortuosity	arena	44	41	1.3421538291577344	0.606600186011169	1.0913609004309457	1.034605582489791	1.3654984955127747	1.4309511621416442	1.3948372949996124	1.0283994230436753	1.015319775049297	1.0957438759783722	6.616032458785619	0.08359802321329114	-0.3580931263858093	-0.5765521064301552	-0.1052660753880269	579.0	0.004563891409950894	0.05020280550945983	**	ns	3.751324509214022	stage x noise type, PCA-retained metrics
Fig1G_juvenile	juvenile	DUR	boat	Vessel-DNS	heading_mean	Heading	arena	52	46	0.13541377002312413	0.4873601078868893	0.08003276071216706	-0.10192974518214307	0.3234839495529634	-0.07461218334060941	0.4488084106258466	-0.1116265168380218	-0.3670555301943482	0.14626593402236043	-155.09940630695692	-0.4471651754729125	-0.28846153846153844	-0.4991638795986622	-0.06436036789297671	851.0	0.014192829530838495	0.07806056241961172	*	ns	-155.9283284145958	stage x noise type, PCA-retained metrics
Fig1G_juvenile	juvenile	DUR	boat	Vessel-DNS	speed_mean	Speed	kinematic	52	46	0.043359491841209644	0.03371280330786373	0.036544646306828146	0.0175663381716573	0.05387940559693967	0.045677469664700786	0.04499807764224623	0.03157663550335775	0.023808316189801077	0.04373830617538905	5.345952466371145	0.058821098165962725	-0.011705685618729096	-0.2525292642140468	0.2182483277591972	1182.0	0.9234406559109063	0.9234406559109063	ns	ns	5.362391540683554	stage x noise type, PCA-retained metrics
Fig1G_juvenile	juvenile	DUR	artificial	MSFD-NB	ang_accel_abs_mean	Abs angular acceleration	kinematic	56	53	2148.135232688604	1338.4181691481026	2138.0713082706975	869.1220676618335	3185.3512832430515	1937.7775000053	1160.717695611808	1684.1229181967683	881.5080443655241	2917.5687581866378	-9.792574018723228	-0.16758832391432038	-0.06334231805929919	-0.261472371967655	0.15232479784366557	1390.0	0.5708109602067386	0.6976578402526805	ns	ns	-8.278314680861502	stage x noise type, PCA-retained metrics
Fig1G_juvenile	juvenile	DUR	artificial	MSFD-NB	omega_signed_mean	Angular velocity	kinematic	56	53	1.7461636549459523	12.14238292237618	2.0474928287183944	-3.3879520938411427	6.84043302915668	3.780176473018796	17.051066234412925	0.8063130368607458	-3.580018473088689	5.543418023949179	116.48466123502044	0.13805257636388535	-0.0431266846361186	-0.2816711590296496	0.17860512129380035	1420.0	0.7002536196339049	0.7702789815972954	ns	ns	92.78334688828394	stage x noise type, PCA-retained metrics
Fig1G_juvenile	juvenile	DUR	artificial	MSFD-NB	ang_accel_sign_mean	Angular acceleration	kinematic	56	53	0.19313708392247836	1.475283082884171	0.12826960584701813	-0.6217261904098396	0.8347977677048901	-0.10840183083509963	1.9873481867145757	-0.0941991457528166	-0.9670678862632532	0.7551514784624539	-156.1268859576497	-0.17299707387679256	-0.10309973045822103	-0.316711590296496	0.10448113207547152	1331.0	0.35519806761755024	0.5501284904947908	ns	ns	-162.83415944965955	stage x noise type, PCA-retained metrics
Fig1G_juvenile	juvenile	DUR	artificial	MSFD-NB	anisotropy_mean	Anisotropy	arena	56	53	2134461743392640.5	2175922142152242.2	1347798799511897.0	495614612351927.3	3254890427268375.0	2305054549951604.0	1911309527179660.5	1832542102663672.0	794355605038101.1	3206163836731710.0	7.992310337116333	0.0831514035058725	0.10579514824797843	-0.11389824797843666	0.3119946091644205	1641.0	0.3427201214145047	0.5501284904947908	ns	ns	3.817192868426266	stage x noise type, PCA-retained metrics
Fig1G_juvenile	juvenile	DUR	artificial	MSFD-NB	net_displace_mean	Net displacement	arena	56	53	8.148631196700578	6.579416678650057	6.377006346756193	3.2304247255540237	11.737833413707765	6.845176454230926	6.009919194957236	4.808176747160752	1.805330609579553	11.22613630548589	-15.995996272323957	-0.2065999569630657	-0.1280323450134771	-0.33492250673854446	0.07821765498652264	1294.0	0.25060887244724395	0.5501284904947908	ns	ns	-11.752234864503894	stage x noise type, PCA-retained metrics
Fig1G_juvenile	juvenile	DUR	artificial	MSFD-NB	quirkiness_mean	Quirkiness	skeleton	56	54	2.1190921031564223	1.3507010395724213	1.9528169376841373	1.1183725608529638	3.070460789858336	2.0390504533535077	1.227396790829596	2.1842177930273223	1.0498947677811588	3.0076945021739006	-3.7771671030103535	-0.06196793794863682	-0.023148148148148147	-0.2338045634920635	0.19578373015873005	1477.0	0.8365706686213	0.8365706686213	ns	ns	1.4338824538886688	stage x noise type, PCA-retained metrics
Fig1G_juvenile	juvenile	DUR	artificial	MSFD-NB	tailbeat_amp_mean	Tailbeat amplitude	skeleton	54	51	1.8970870658510195	0.9052934340338044	1.901912227950271	1.2421456403372515	2.4198869448519607	1.70313519991291	1.0208135839277597	1.5323105680711893	1.0632788011596979	1.9483848996709212	-10.223667085680331	-0.20138220810352825	-0.19172113289760348	-0.40088961510530136	0.027596223674655047	1113.0	0.09113993133863234	0.5012696223624779	ns	ns	-10.315714899408004	stage x noise type, PCA-retained metrics
Fig1G_juvenile	juvenile	DUR	artificial	MSFD-NB	avg_tan_angles_mean	Avg tangent angles	skeleton	55	52	2.4776377850588394	0.915912997834413	2.730532338043662	1.9811915215446774	3.112201360289463	2.2667353850511716	1.1038177987250688	2.503627339165433	1.7086817429612606	3.087704020480788	-8.512236989583174	-0.20849428069332912	-0.09475524475524476	-0.32067307692307695	0.12517482517482517	1294.5	0.40009344763257515	0.5501284904947908	ns	ns	-7.859437359046077	stage x noise type, PCA-retained metrics
Fig1G_juvenile	juvenile	DUR	artificial	MSFD-NB	tortuosity_mean	Tortuosity	arena	52	46	1.3350755030897534	0.41246984091780015	1.161882707869669	1.0644149365682907	1.4330548066069915	1.1723957897065964	0.2019747647863176	1.0903551802287876	1.0567034968796647	1.1737564906888382	-12.185057175168653	-0.4916065270237035	-0.22826086956521738	-0.4439799331103679	-0.004995819397993425	923.0	0.0524029202078436	0.5012696223624779	ns	ns	-13.16867833027061	stage x noise type, PCA-retained metrics
Fig1G_juvenile	juvenile	DUR	artificial	MSFD-NB	heading_mean	Heading	arena	56	53	-0.013715929936456808	0.5626119026683604	-0.0030420154273556	-0.18583362285616992	0.16496210531318775	-0.11457132241707631	0.4408846602264592	-0.0347170783958552	-0.2870974616856233	0.0932481831073967	-735.3157456174142	-0.1988797385808715	-0.10377358490566038	-0.3268867924528302	0.11593665768194052	1330.0	0.3520520166812381	0.5501284904947908	ns	ns	-303.0261583951438	stage x noise type, PCA-retained metrics
Fig1G_juvenile	juvenile	DUR	artificial	MSFD-NB	speed_mean	Speed	kinematic	56	53	0.049160867405864485	0.039601057381864584	0.040034745005083056	0.021932345717075474	0.06283594749743307	0.039302790726554904	0.026454394859573797	0.0293290364272815	0.0183927062981583	0.0588669793595841	-20.052690685709084	-0.2911786072053778	-0.11522911051212938	-0.32346698113207545	0.10446428571428562	1313.0	0.3012851159138539	0.5501284904947908	ns	ns	-17.985983515477113	stage x noise type, PCA-retained metrics
