## Supplementary material for "Anthropogenic noise affects *Oikopleura dioica* behaviour in a life stage- and signal-dependent manner": Table S5

Figure	Stage	Setup	noise_type	Noise	Metric	MetricPretty	Category	n_ctrl	n_noise	mean_ctrl	sd_ctrl	median_ctrl	q25_ctrl	q75_ctrl	mean_noise	sd_noise	median_noise	q25_noise	q75_noise	pct_change	cohens_d	cliffs_delta	delta_ci_lo	delta_ci_hi	U_noise	p_raw	p_BH	sig_raw	sig_BH	BH_family
Fig1J_adult_outside_house	adult_outside_house	DUR	boat	Vessel-DNS	ang_accel_abs_mean	Abs angular acceleration	kinematic	28	28	3601.519083144462	807.0469086519354	3800.516361200136	3336.1746399318044	3999.5618756209005	3448.4822142421795	1206.519133850564	3743.1222839858174	3329.6485218467424	4157.822974635489	-4.2492310985804105	-0.14909993292671847	-0.012755102040816327	-0.33418367346938777	0.3137755102040816	387.0	0.9412166560375559	0.980389767013759	ns	ns	stage x noise type, PCA-retained metrics
Fig1J_adult_outside_house	adult_outside_house	DUR	boat	Vessel-DNS	omega_signed_mean	Angular velocity	kinematic	28	28	10.752169204696774	26.47477108819776	4.935680257050073	-6.568920180799518	23.790016402242696	4.487599721343449	24.875585624410775	3.292782960464477	-7.812591832474233	18.940128620145302	-58.26330821334944	-0.24387498754374684	-0.10459183673469388	-0.3852040816326531	0.19387755102040816	351.0	0.5069035004097437	0.980389767013759	ns	ns	stage x noise type, PCA-retained metrics
Fig1J_adult_outside_house	adult_outside_house	DUR	boat	Vessel-DNS	ang_accel_sign_mean	Angular acceleration	kinematic	28	28	0.6806363489193411	5.696162013646713	-0.2598066782592011	-0.9027324938285379	0.8212904076742239	-1.3384632645171346	8.456027056802581	0.1320184350730238	-0.2234581695696135	0.786454254224131	-296.64880764041436	-0.2800651868869676	0.1377551020408163	-0.17346938775510204	0.4515943877551017	446.0	0.3806518668271285	0.980389767013759	ns	ns	stage x noise type, PCA-retained metrics
Fig1J_adult_outside_house	adult_outside_house	DUR	boat	Vessel-DNS	anisotropy_mean	Anisotropy	arena	28	28	68681189259839.8	318841128985254.56	378.3042137734227	106.06317429072625	3094.476408956396	210321602074465.28	795851209931405.5	426.71335732176226	82.47610492620326	3720.0191526913923	206.22882967090294	0.23363991810032816	-0.01020408163265306	-0.32142857142857145	0.3010204081632653	388.0	0.9542632583264176	0.980389767013759	ns	ns	stage x noise type, PCA-retained metrics
Fig1J_adult_outside_house	adult_outside_house	DUR	boat	Vessel-DNS	net_displace_mean	Net displacement	arena	28	28	149.70828155420187	80.63071577410652	146.0054742140265	105.20898397701016	199.7093707683181	165.50377011078535	73.99803601159157	180.1029318526608	137.63396524302098	207.59398705166595	10.550844878187132	0.20411439948017415	0.14795918367346939	-0.1556122448979592	0.4414540816326524	450.0	0.3460681448354235	0.980389767013759	ns	ns	stage x noise type, PCA-retained metrics
Fig1J_adult_outside_house	adult_outside_house	DUR	boat	Vessel-DNS	tailbeat_amp_mean	Tailbeat amplitude	skeleton	27	26	60.519335651770454	39.981568195096806	51.76919964991441	31.621071062026633	87.53103551231118	70.35027676374024	57.16754167757851	53.221885338335994	33.422530636601486	89.56141084742852	16.244297803494128	0.19996801168305262	0.06552706552706553	-0.25933048433048433	0.396011396011396	374.0	0.6889205558044607	0.980389767013759	ns	ns	stage x noise type, PCA-retained metrics
Fig1J_adult_outside_house	adult_outside_house	DUR	boat	Vessel-DNS	quirkiness_mean	Quirkiness	skeleton	28	30	13.381330515049951	2.6972509921330787	14.081158455608705	13.778783560397928	14.294212113284779	12.448462738594904	3.9523344304910477	14.030691402954458	13.775370571124377	14.126559565955915	-6.9714127112087505	-0.27393380703575193	-0.1523809523809524	-0.4357738095238095	0.15482142857142825	356.0	0.323106126728988	0.980389767013759	ns	ns	stage x noise type, PCA-retained metrics
Fig1J_adult_outside_house	adult_outside_house	DUR	boat	Vessel-DNS	accel_mean	Acceleration	kinematic	28	28	9.008354873316225	6.189258911739999	7.3388604187369	4.383429691151935	11.738705605762334	10.670317434063696	6.989302015488419	8.273200507489415	5.725914987216938	16.303095497661502	18.44912399788327	0.25175866579996237	0.14030612244897958	-0.17857142857142858	0.4387755102040816	447.0	0.37181289837470965	0.980389767013759	ns	ns	stage x noise type, PCA-retained metrics
Fig1J_adult_outside_house	adult_outside_house	DUR	boat	Vessel-DNS	tortuosity_mean	Tortuosity	arena	28	28	5.776143864179214	4.8220202870199556	4.472411217988005	3.066877364190402	7.049258626359392	5.493267749829654	3.3902119599518095	3.9824294721976368	2.959346819378426	8.544763996208685	-4.897317674232764	-0.06786760333612242	0.00510204081632653	-0.28073979591836734	0.3189413265306119	394.0	0.980389767013759	0.980389767013759	ns	ns	stage x noise type, PCA-retained metrics
Fig1J_adult_outside_house	adult_outside_house	DUR	boat	Vessel-DNS	heading_mean	Heading	arena	28	28	-0.04292512467250772	0.21843895953031336	-0.0420310029258362	-0.13907631123359868	0.00416092335903135	-0.1211803897247501	0.44668629014793837	-0.07877252000387161	-0.16667165657990562	-0.0022058050085923004	-182.30643626380098	-0.2225694179396885	-0.08928571428571429	-0.39540816326530615	0.22455357142857107	357.0	0.5718385037177351	0.980389767013759	ns	ns	stage x noise type, PCA-retained metrics
Fig1J_adult_outside_house	adult_outside_house	DUR	boat	Vessel-DNS	tailbeat_freq_mean	Tailbeat frequency	skeleton	28	30	0.6158005884916039	0.28036565689918985	0.556020066889632	0.44740183327139843	0.7274557165861514	0.5693030265494033	0.17457610771342252	0.5487117552334944	0.49346587390065644	0.6592190016103059	-7.550749838693038	-0.20068649400737526	-0.05238095238095238	-0.3572321428571429	0.2523809523809524	398.0	0.7378854964973056	0.980389767013759	ns	ns	stage x noise type, PCA-retained metrics
Fig1J_adult_outside_house	adult_outside_house	DUR	boat	Vessel-DNS	winding_mean	Winding	arena	28	28	0.8357260427646664	0.21861143584721907	0.8126007175303528	0.7389547047492293	0.9508426472363987	0.7844671833262484	0.24964060159424675	0.8022460906623166	0.7272892659104908	0.9585547598542148	-6.1334524491840074	-0.21845792995384292	-0.03826530612244898	-0.33418367346938777	0.2679846938775503	377.0	0.8121842507928934	0.980389767013759	ns	ns	stage x noise type, PCA-retained metrics
Fig1J_adult_outside_house	adult_outside_house	DUR	boat	Vessel-DNS	path_entropy_mean	Path entropy	arena	28	28	0.3782438770847364	0.09929848163662099	0.4130736480957916	0.34067273417592087	0.4438945227034116	0.3500381231683691	0.10535694529733008	0.36307311157211375	0.29376831740856874	0.40241942966260147	-7.4570285535774845	-0.27552069714811905	-0.25510204081632654	-0.5433673469387755	0.04591836734693878	292.0	0.10299789372889054	0.980389767013759	ns	ns	stage x noise type, PCA-retained metrics
Fig1J_adult_outside_house	adult_outside_house	DUR	boat	Vessel-DNS	avg_curvature_mean	Avg curvature	skeleton	28	30	0.023417828299248534	0.006281155541089996	0.024462001959618652	0.019297820193825525	0.028191956288193147	0.021720615476703547	0.008300478409009113	0.0222473355498526	0.017326535752747722	0.0275894021546821	-7.24752441113188	-0.22947625234042254	-0.09047619047619047	-0.38339285714285715	0.2261904761904762	382.0	0.559542848930097	0.980389767013759	ns	ns	stage x noise type, PCA-retained metrics
Fig1J_adult_outside_house	adult_outside_house	DUR	artificial	MSFD-NB	ang_accel_abs_mean	Abs angular acceleration	kinematic	31	25	3876.852847870409	866.2377900443587	4043.473745849043	3534.8369427035605	4439.445465685768	4114.332041917314	512.4199030437749	4182.691145595465	3818.358301305405	4416.786482195864	6.125566364412178	0.3251094441429922	0.17161290322580644	-0.12516129032258064	0.46838709677419355	454.0	0.27668647867541407	0.7828355334455286	ns	ns	stage x noise type, PCA-retained metrics
Fig1J_adult_outside_house	adult_outside_house	DUR	artificial	MSFD-NB	omega_signed_mean	Angular velocity	kinematic	31	25	3.9053374979618267	33.64788704099749	-0.2093291705183133	-11.618392592296182	11.208190995476691	9.075384081492091	19.958549154237076	7.102039899662829	-3.339027963071815	21.77354515048417	132.38411753730585	0.18210365643039558	0.2129032258064516	-0.0967741935483871	0.5148387096774194	470.0	0.17653517418298792	0.7828355334455286	ns	ns	stage x noise type, PCA-retained metrics
Fig1J_adult_outside_house	adult_outside_house	DUR	artificial	MSFD-NB	ang_accel_sign_mean	Angular acceleration	kinematic	31	25	-2.1486860433919865	13.698839261664098	-0.369813005058315	-1.3594485727824535	0.06513402705387665	0.8692194910768398	6.405445597256866	-0.1701964131287964	-0.5084044092943363	0.2885290836053153	140.45353641822243	0.2726812901813418	0.22580645161290322	-0.10458064516129033	0.5123225806451609	475.0	0.15159822761248967	0.7828355334455286	ns	ns	stage x noise type, PCA-retained metrics
Fig1J_adult_outside_house	adult_outside_house	DUR	artificial	MSFD-NB	anisotropy_mean	Anisotropy	arena	31	26	222482641421803.2	1238730922249363.2	735.7680159749665	102.18415673510599	1434.8888774394748	1427.6577712591222	2633.911541613345	248.05461710661234	75.61538533282186	1711.9076218986047	-99.99999999935831	-0.24318672855682147	-0.09429280397022333	-0.38957816377171217	0.21594292803970191	365.0	0.5479635750433208	0.8987161824159795	ns	ns	stage x noise type, PCA-retained metrics
Fig1J_adult_outside_house	adult_outside_house	DUR	artificial	MSFD-NB	net_displace_mean	Net displacement	arena	31	25	154.8062806242559	81.7999512437347	164.63901161276374	102.01304753861535	203.35156816209332	167.17050672202674	60.67258664601779	156.7453415960467	135.77043765359028	214.54422076066143	7.986902112699915	0.1689861606802919	0.13548387096774195	-0.16903225806451613	0.41941935483870935	440.0	0.3914177667227643	0.7828355334455286	ns	ns	stage x noise type, PCA-retained metrics
Fig1J_adult_outside_house	adult_outside_house	DUR	artificial	MSFD-NB	tailbeat_amp_mean	Tailbeat amplitude	skeleton	31	24	72.28894434019044	53.22825313114289	54.78857002663487	34.145165519153686	93.0764589876265	60.8169615367291	26.283825821366133	57.22552580182744	41.91115770835014	74.52140099878895	-15.869622814623488	-0.26294167700830645	-0.021505376344086023	-0.3199596774193548	0.2850134408602147	364.0	0.8987161824159795	0.8987161824159795	ns	ns	stage x noise type, PCA-retained metrics
Fig1J_adult_outside_house	adult_outside_house	DUR	artificial	MSFD-NB	quirkiness_mean	Quirkiness	skeleton	31	27	13.50785438771772	2.484075439050217	14.058279019868529	13.85564385674967	14.217942488516496	13.081140508257251	2.986999132349319	14.097747641442032	13.768076151967364	14.257952361839726	-3.159005621562417	-0.15635551183983062	0.06571087216248507	-0.24492234169653523	0.3548984468339304	446.0	0.6738374990302269	0.8987161824159795	ns	ns	stage x noise type, PCA-retained metrics
Fig1J_adult_outside_house	adult_outside_house	DUR	artificial	MSFD-NB	accel_mean	Acceleration	kinematic	31	25	11.064271188920767	7.815161451729485	7.664257797636666	4.85944977300484	15.419197362204038	11.437955227589848	5.572622729125103	11.145429992042716	7.30881873695879	15.829803570236631	3.377394066798277	0.054087081225086986	0.14580645161290323	-0.1613548387096774	0.45806451612903226	444.0	0.35601975384351625	0.7828355334455286	ns	ns	stage x noise type, PCA-retained metrics
Fig1J_adult_outside_house	adult_outside_house	DUR	artificial	MSFD-NB	tortuosity_mean	Tortuosity	arena	31	25	6.551031673648091	4.129174140455411	6.12770800387571	2.937474969892234	9.646132179235545	7.042917622114564	5.43311292068261	5.241454502088523	3.205380756781087	9.54071554174284	7.5085264882035805	0.10348800230132851	0.024516129032258065	-0.28	0.32651612903225774	397.0	0.8820780667315962	0.8987161824159795	ns	ns	stage x noise type, PCA-retained metrics
Fig1J_adult_outside_house	adult_outside_house	DUR	artificial	MSFD-NB	heading_mean	Heading	arena	31	25	-0.10083350141378873	0.2911325190580586	-0.0454112556121351	-0.16343954885319606	0.023219155821237798	-0.035806141635800204	0.1720329891949902	-0.0240718516362222	-0.1467167134785626	0.0388829547310575	64.48983608249092	0.26494076568185165	0.03225806451612903	-0.28	0.32903225806451614	400.0	0.8432167609586301	0.8987161824159795	ns	ns	stage x noise type, PCA-retained metrics
Fig1J_adult_outside_house	adult_outside_house	DUR	artificial	MSFD-NB	tailbeat_freq_mean	Tailbeat frequency	skeleton	31	26	0.6568500567447124	0.2405706521166	0.6259135389570172	0.522637185680664	0.6989037532515793	0.6304933251384628	0.4255091738055676	0.5050786572525703	0.46091911309302613	0.6372476155084851	-4.0125948586913625	-0.07810751794015575	-0.23076923076923078	-0.5359801488833746	0.09187344913151331	310.0	0.13833790294710802	0.7828355334455286	ns	ns	stage x noise type, PCA-retained metrics
Fig1J_adult_outside_house	adult_outside_house	DUR	artificial	MSFD-NB	winding_mean	Winding	arena	31	25	0.8875822026546797	0.251079539620888	0.9120350207629128	0.7419459285534472	1.0088906652559597	0.9102173696959446	0.18754455781061458	0.9134097701206638	0.8408087970454842	1.026515661594985	2.550205149851486	0.10057078028162653	0.05806451612903226	-0.23096774193548386	0.36264516129032226	410.0	0.7169054412640448	0.8987161824159795	ns	ns	stage x noise type, PCA-retained metrics
Fig1J_adult_outside_house	adult_outside_house	DUR	artificial	MSFD-NB	path_entropy_mean	Path entropy	arena	31	25	0.3713709564751859	0.10538913512217916	0.3465430071585644	0.3137759212504399	0.44569417573530423	0.353615922695328	0.09795166559607252	0.3571749871178096	0.2906449773737505	0.4043428570102934	-4.780943008677169	-0.1738125533549572	-0.1406451612903226	-0.4503225806451613	0.17419354838709677	333.0	0.37345917691252095	0.7828355334455286	ns	ns	stage x noise type, PCA-retained metrics
Fig1J_adult_outside_house	adult_outside_house	DUR	artificial	MSFD-NB	avg_curvature_mean	Avg curvature	skeleton	31	27	0.020878745573160985	0.006575031016489035	0.0218183319210497	0.017236034873279897	0.024702107027067502	0.02181479644531838	0.007342586090102853	0.0225023983563058	0.01872600570857555	0.02649236695081945	4.483271606895109	0.13483960239655557	0.08482676224611709	-0.20675029868578254	0.3811230585424134	454.0	0.5853447499894522	0.8987161824159795	ns	ns	stage x noise type, PCA-retained metrics
