## Supplementary material for "Anthropogenic noise affects *Oikopleura dioica* behaviour in a life stage- and signal-dependent manner": Table S6

Figure	Stage	Setup	noise_type	Noise	Metric	MetricPretty	Category	n_ctrl	n_noise	mean_ctrl	sd_ctrl	median_ctrl	q25_ctrl	q75_ctrl	mean_noise	sd_noise	median_noise	q25_noise	q75_noise	pct_change	cohens_d	cliffs_delta	delta_ci_lo	delta_ci_hi	U_noise	p_raw	p_BH	sig_raw	sig_BH	BH_family
Fig2B_adult_inside_house	adult_inside_house	DUR	boat	Vessel-DNS	omega_signed_mean	Angular velocity	kinematic	6	5	18.54950489150532	73.38766040199502	24.194312202919747	-40.10954759180199	68.72597430096386	-65.56594950757389	102.89140969017697	-81.93819154507223	-149.54027755791577	-24.928783655948774	-453.46468755400366	-0.9587553581749141	-0.5333333333333333	-1.0	0.2	7.0	0.17748917748917747	0.488095238095238	ns	ns	stage x noise type, PCA-retained metrics
Fig2B_adult_inside_house	adult_inside_house	DUR	boat	Vessel-DNS	accel_mean	Acceleration	kinematic	6	5	4.903457512531436	7.989461772556186	0.6392216951482927	0.5390916720366095	5.364792901698115	0.39870535143088526	0.17187219096404371	0.4274981355278259	0.2813312650801055	0.4948541887997886	-91.86889352233723	-0.7563263882479924	-0.6666666666666666	-1.0	-0.06666666666666667	5.0	0.08225108225108226	0.4301204013776512	ns	ns	stage x noise type, PCA-retained metrics
Fig2B_adult_inside_house	adult_inside_house	DUR	boat	Vessel-DNS	ang_accel_sign_mean	Angular acceleration	kinematic	6	5	-0.27355692116512204	1.3446913036910138	-0.5949678307475272	-1.1079634163167904	-0.04961430214668586	-0.040353414007621914	1.0661897664568887	0.2003324340636157	-0.9579655047091836	0.3233137329256935	85.24862254051173	0.18979217714195795	0.26666666666666666	-0.4666666666666667	1.0	19.0	0.5367965367965368	0.8095238095238094	ns	ns	stage x noise type, PCA-retained metrics
Fig2B_adult_inside_house	adult_inside_house	DUR	boat	Vessel-DNS	anisotropy_mean	Anisotropy	arena	6	5	967.3267027056212	1604.7641558781204	19.58522513367862	10.664344631573208	1417.3665322228485	142571503480038.38	296344471204013.6	8.890781134159367	7.417547497848864	41126974358026.16	14738712689342.426	0.7216509029162214	-0.06666666666666667	-0.8666666666666667	0.7333333333333333	14.0	0.9307359307359306	0.9307359307359306	ns	ns	stage x noise type, PCA-retained metrics
Fig2B_adult_inside_house	adult_inside_house	DUR	boat	Vessel-DNS	net_displace_mean	Net displacement	arena	6	5	20.25349950991074	28.756579595643906	6.651414079875105	5.492199253730185	17.56478875469734	2.6180867822356673	0.7324704243091343	2.5597234757561904	2.0018577212939355	3.0898074207725537	-87.0734102965537	-0.822568311396916	-1.0	-1.0	-1.0	0.0	0.004329004329004329	0.047619047619047616	**	*	stage x noise type, PCA-retained metrics
Fig2B_adult_inside_house	adult_inside_house	DUR	boat	Vessel-DNS	tailbeat_amp_mean	Tailbeat amplitude	skeleton	6	5	23.192203876776546	11.024867615367304	21.140077532054313	16.594748678074964	25.333831183100745	19.194437132061157	5.323210750193645	19.3541977023479	15.482055668333114	22.043274274129068	-17.237545711291983	-0.44662757083290894	-0.2	-0.8666666666666667	0.5333333333333333	12.0	0.6623376623376623	0.8095238095238094	ns	ns	stage x noise type, PCA-retained metrics
Fig2B_adult_inside_house	adult_inside_house	DUR	boat	Vessel-DNS	tailbeat_freq_mean	Tailbeat frequency	skeleton	6	5	0.5876053155729302	0.5845424913988886	0.3405048299765028	0.3352059112304554	0.3833705926619312	0.3423213010320182	0.01865179770619195	0.3333333333333333	0.3333333333333333	0.3359830418653948	-41.74298768923726	-0.5627462558641128	-0.6	-1.0	0.13333333333333333	6.0	0.11730556401208668	0.4301204013776512	ns	ns	stage x noise type, PCA-retained metrics
Fig2B_adult_inside_house	adult_inside_house	DUR	boat	Vessel-DNS	heading_mean	Heading	arena	6	5	-0.16052249207430924	0.37005990184397586	-0.2910136914179304	-0.42317603185722874	0.15158685517650097	-0.3177382309113514	0.28934134328253075	-0.2637944973290877	-0.4711603089451374	-0.0986136500181189	-97.94000629161904	-0.46709300329527925	-0.2	-0.8666666666666667	0.6	12.0	0.6623376623376623	0.8095238095238094	ns	ns	stage x noise type, PCA-retained metrics
Fig2B_adult_inside_house	adult_inside_house	DUR	boat	Vessel-DNS	winding_mean	Winding	arena	6	5	1.4384582580716783	0.31117769172427523	1.3903854711263628	1.2717661589899552	1.549560137824697	1.2599212168008251	0.28982078773254977	1.2784595299230752	1.1149354381905547	1.2891241096000148	-12.411694275382764	-0.5914322819572061	-0.26666666666666666	-0.8666666666666667	0.4666666666666667	11.0	0.5367965367965368	0.8095238095238094	ns	ns	stage x noise type, PCA-retained metrics
Fig2B_adult_inside_house	adult_inside_house	DUR	boat	Vessel-DNS	path_entropy_mean	Path entropy	arena	6	5	0.41080084910399184	0.25950692560033123	0.4748837986006422	0.20130689314222988	0.6089841967135732	0.585501196076081	0.13888807034348477	0.6324069331960077	0.5753971558713351	0.6339948147606737	42.526773582170655	0.8146638179809107	0.4666666666666667	-0.20166666666666658	1.0	22.0	0.24675324675324672	0.5428571428571428	ns	ns	stage x noise type, PCA-retained metrics
Fig2B_adult_inside_house	adult_inside_house	DUR	boat	Vessel-DNS	avg_curvature_mean	Avg curvature	skeleton	6	5	0.031737307608482444	0.003939835849295149	0.0315647855323107	0.030550116750106576	0.034696603452427796	0.03254254668563586	0.0037185581168009334	0.0345250976044798	0.0296048309984946	0.0348056295746089	2.537200341903603	0.20953051819009239	0.06666666666666667	-0.6666666666666666	0.7349999999999909	16.0	0.9307359307359306	0.9307359307359306	ns	ns	stage x noise type, PCA-retained metrics
Fig2B_adult_inside_house	adult_inside_house	DUR	artificial	MSFD-NB	omega_signed_mean	Angular velocity	kinematic	5	7	42.30248648674901	77.0767629224336	11.158145030859991	-13.35181634444548	75.8490045201996	-12.335777345993003	52.33553752644988	-1.4978173834716746	-39.44405055850769	9.291073402770024	-129.16088005809564	-0.8617833969608741	-0.37142857142857144	-0.887142857142857	0.37142857142857144	11.0	0.3434343434343435	1.0	ns	ns	stage x noise type, PCA-retained metrics
Fig2B_adult_inside_house	adult_inside_house	DUR	artificial	MSFD-NB	accel_mean	Acceleration	kinematic	5	7	5.816676406325028	5.795871633042899	5.5603966199178005	1.5433802245643953	6.271400168028569	10.007949484957496	14.740158410797553	0.5503111959709182	0.3633014834858843	16.062772163108956	72.05615003913397	0.3495153009538896	-0.14285714285714285	-0.8285714285714286	0.5428571428571428	15.0	0.7550505050505051	1.0	ns	ns	stage x noise type, PCA-retained metrics
Fig2B_adult_inside_house	adult_inside_house	DUR	artificial	MSFD-NB	ang_accel_sign_mean	Angular acceleration	kinematic	5	7	0.25428425738768773	1.6356418387310483	0.6998406745963759	-0.4955004855220038	0.7808638592953553	0.27152376220610785	1.0500780842762076	0.2751003989678506	-0.34504865494501286	0.6916937226403524	6.779619389546547	0.013100411501226853	-0.02857142857142857	-0.7714285714285715	0.7142857142857143	17.0	1.0	1.0	ns	ns	stage x noise type, PCA-retained metrics
Fig2B_adult_inside_house	adult_inside_house	DUR	artificial	MSFD-NB	anisotropy_mean	Anisotropy	arena	5	7	1833.629495802115	1988.5308283117947	1290.2192034810903	32.01886785645494	3563.6273113879824	116988976764465.05	254931608731133.06	3995.6561047776745	1037.6798826058443	67604677521293.76	6380186238848.377	0.5924417153116831	0.2571428571428571	-0.42857142857142855	0.8857142857142857	22.0	0.5303030303030304	1.0	ns	ns	stage x noise type, PCA-retained metrics
Fig2B_adult_inside_house	adult_inside_house	DUR	artificial	MSFD-NB	net_displace_mean	Net displacement	arena	5	7	23.294274740475036	22.638024336351794	18.39365463874095	8.071380553063866	20.35381352821435	37.42832363570148	49.677599430283905	5.980668672300773	3.8022675200875304	59.61077031679059	60.6760633361458	0.344250918466776	-0.2	-0.8285714285714286	0.42857142857142855	14.0	0.638888888888889	1.0	ns	ns	stage x noise type, PCA-retained metrics
Fig2B_adult_inside_house	adult_inside_house	DUR	artificial	MSFD-NB	tailbeat_amp_mean	Tailbeat amplitude	skeleton	5	7	40.700263608268635	27.955035922513495	34.313699512340555	24.662890271137403	41.08810043352285	79.56291442608186	94.86357688110523	33.079484785055854	19.731999210789862	105.2031410693298	95.48501010179679	0.5142050334536225	0.02857142857142857	-0.6585714285714285	0.7142857142857143	18.0	1.0	1.0	ns	ns	stage x noise type, PCA-retained metrics
Fig2B_adult_inside_house	adult_inside_house	DUR	artificial	MSFD-NB	tailbeat_freq_mean	Tailbeat frequency	skeleton	5	7	0.5796022008151728	0.22512891128156232	0.6813794965242627	0.3414786967418546	0.7407006139400505	0.6746941791575055	0.4768090497789588	0.3354391180478137	0.33394929650521943	0.918719928307387	16.406421198641425	0.24023443248918086	0.02857142857142857	-0.7142857142857143	0.7142857142857143	18.0	1.0	1.0	ns	ns	stage x noise type, PCA-retained metrics
Fig2B_adult_inside_house	adult_inside_house	DUR	artificial	MSFD-NB	heading_mean	Heading	arena	5	7	0.06698106077379043	0.17889412051422396	0.0671639881937451	-0.0492728167376496	0.1853751720424877	0.1342132514552691	0.3709184142289582	0.1857734815089815	-0.07687456609723795	0.3494283722199144	100.3749267401667	0.21772986161549449	0.2571428571428571	-0.42857142857142855	0.8857142857142857	22.0	0.5303030303030304	1.0	ns	ns	stage x noise type, PCA-retained metrics
Fig2B_adult_inside_house	adult_inside_house	DUR	artificial	MSFD-NB	winding_mean	Winding	arena	5	7	1.4278396900051258	0.2708600864311028	1.340299612933217	1.2858026388177244	1.341889974778705	1.1693745601159853	0.2744826718436982	1.164143669011771	0.9971917578976807	1.3691443235410832	-18.101831157825053	-0.9466220803996592	-0.3142857142857143	-0.83	0.42857142857142855	12.0	0.4318181818181819	1.0	ns	ns	stage x noise type, PCA-retained metrics
Fig2B_adult_inside_house	adult_inside_house	DUR	artificial	MSFD-NB	path_entropy_mean	Path entropy	arena	5	7	0.3116868718390331	0.23067983607872658	0.3654065033854706	0.1091028528663402	0.410327711867071	0.2976274921682006	0.2243452693474189	0.2965686805833574	0.1181690805583398	0.4112780638131166	-4.510738481822642	-0.06196280265262549	-0.02857142857142857	-0.7142857142857143	0.6571428571428571	17.0	1.0	1.0	ns	ns	stage x noise type, PCA-retained metrics
Fig2B_adult_inside_house	adult_inside_house	DUR	artificial	MSFD-NB	avg_curvature_mean	Avg curvature	skeleton	5	7	0.02380663980629944	0.010359530748321617	0.0292971850697053	0.0213268909788068	0.0296518708865524	0.03139494350987034	0.00851420368651792	0.0340239795540342	0.02652735902891845	0.037765069603302656	31.87473648239501	0.8162630956278791	0.5428571428571428	-0.14285714285714285	1.0	27.0	0.148989898989899	1.0	ns	ns	stage x noise type, PCA-retained metrics
