## Supplementary material for "Anthropogenic noise affects *Oikopleura dioica* behaviour in a life stage- and signal-dependent manner": Table S7

Figure	Stage	Setup	noise_type	Noise	Metric	MetricPretty	Category	n_ctrl	n_noise	mean_ctrl	sd_ctrl	median_ctrl	q25_ctrl	q75_ctrl	mean_noise	sd_noise	median_noise	q25_noise	q75_noise	pct_change	cohens_d	cliffs_delta	delta_ci_lo	delta_ci_hi	U_noise	p_raw	p_BH	sig_raw	sig_BH	in_figure	BH_family
Fig3B_MSFD-NB_larva	larva	AF	artificial	MSFD-NB	tailbeat_amp_p90	Tailbeat amplitude	skeleton	53	101	2.1391844289854904	1.2528291476832307	2.1100869881011355	1.7870721675862131	2.277888870742012	2.379352998474906	0.9452617493287628	2.3026055422944545	1.8697690659597637	2.8043842474782186	11.22710909051051	0.2264528428675098	0.2647113767980572	0.09433028208481226	0.4403138427050252	3385.0	0.007091365981915986	0.03368398841410093	**	*	True	stage x noise type, all p90 metrics tested
Fig3B_MSFD-NB_larva	larva	AF	artificial	MSFD-NB	omega_abs_p90	Abs angular velocity	kinematic	53	104	901.0691780533243	230.69169553716418	971.3220208940428	940.3414030870968	993.2210559059286	909.8519374198048	237.10503532155877	990.3706948049116	930.5149978050869	1023.1164382624673	0.9747042269778688	0.03737774241085758	0.24600870827285923	0.0790910740203193	0.4100326560232219	3434.0	0.011907386801341808	0.045248069845098875	*	*	True	stage x noise type, all p90 metrics tested
Fig3B_MSFD-NB_larva	larva	AF	artificial	MSFD-NB	accel_p90	Acceleration	kinematic	53	104	0.22778534773756653	0.08519944455222823	0.2284294767368845	0.200512939549597	0.2711976947850313	0.24712403447264925	0.2525034846638267	0.21032352408263544	0.15671827359785256	0.24251962105067357	8.489872999804614	0.09136315331764874	-0.2053701015965167	-0.38497822931785197	-0.027204281567489164	2190.0	0.0358051235247308	0.11338289116164754	*	ns	True	stage x noise type, all p90 metrics tested
Fig3B_MSFD-NB_larva	larva	AF	artificial	MSFD-NB	quirkiness_p90	Quirkiness	skeleton	53	104	5.401019374129279	1.5915473544055017	5.849553088002166	5.593359314499667	6.085890898108382	4.8117704948010855	1.9361162290562492	5.5855320781800435	4.9033273104274775	5.882115939896414	-10.90995677872733	-0.3223860776000534	-0.31458635703918725	-0.49893867924528307	-0.12735849056603774	1889.0	0.0012902423915456995	0.024514605439368294	**	*	False	stage x noise type, all p90 metrics tested
Fig3B_MSFD-NB_larva	larva	AF	artificial	MSFD-NB	winding_p90	Winding	arena	53	104	1.8174735690273844	0.5557382730519261	2.0111836647299337	1.6338404194865712	2.135342122392621	2.0500448166748533	0.7336990048617795	2.185467713205361	1.7383842241329197	2.516339564050144	12.796403293607655	0.3424125680538921	0.2822931785195936	0.11352503628447025	0.44063860667634175	3534.0	0.0039007704767393216	0.03368398841410093	**	*	False	stage x noise type, all p90 metrics tested
Fig3B_MSFD-NB_larva	larva	AF	artificial	MSFD-NB	ringness_p90	Ringness	arena	53	104	0.6265988786998571	0.044271919567995775	0.6171429421219312	0.592926598054217	0.6534836152305364	0.6515045874195202	0.06073261683986512	0.640670239357485	0.6168688471035738	0.6722413615326726	3.9747451785008776	0.44670166960892915	0.2714078374455733	0.08344521044992743	0.44776850507982574	3504.0	0.0055249786453392515	0.03368398841410093	**	*	False	stage x noise type, all p90 metrics tested
Fig3B_MSFD-NB_larva	larva	AF	artificial	MSFD-NB	ang_accel_abs_p90	Abs angular acceleration	kinematic	53	104	7386.045274663695	2205.3095763590886	7990.698674943031	7141.724001006929	8586.529199462026	7668.901218941277	2865.3003888425405	8347.617783491098	6727.439051480189	9838.084559424131	3.829599383148398	0.10624953135840952	0.1781567489114659	-0.0003900580551523932	0.35233127721335267	3247.0	0.06864731102036872	0.18632841562671512	ns	ns	False	stage x noise type, all p90 metrics tested
Fig3B_MSFD-NB_larva	larva	AF	artificial	MSFD-NB	omega_signed_p90	Angular velocity	kinematic	53	104	753.3248688411345	247.7979500907017	850.6708750282055	754.0942308156068	895.97530481263	727.4905666616183	330.3887802554614	877.5971266172864	667.1109522917699	958.049685725266	-3.429370680309274	-0.08465195374645663	0.16618287373004353	-0.008000725689404933	0.33528664731494906	3214.0	0.08946283714339785	0.2124742382155699	ns	ns	False	stage x noise type, all p90 metrics tested
Fig3B_MSFD-NB_larva	larva	AF	artificial	MSFD-NB	avg_curvature_p90	Avg curvature	skeleton	53	104	0.06062621827603989	0.02735877356753819	0.0640089045328786	0.0468553099672157	0.076507265636714	0.0522543998633086	0.027931216880377637	0.0570901487093453	0.03967733875286587	0.07071480607933497	-13.808907516898378	-0.30179059461135366	-0.1549346879535559	-0.3418178519593614	0.025621371552975104	2329.0	0.11325632627228248	0.2390966887970408	ns	ns	False	stage x noise type, all p90 metrics tested
Fig3B_MSFD-NB_larva	larva	AF	artificial	MSFD-NB	r_gyr_p90	Radius of gyration	arena	53	104	3.0516987194505645	2.2853905841661897	2.3914821098405987	1.0925336662163925	4.685070197347687	4.083639432122111	3.6314374872632595	2.6894444725082876	1.4959486160140927	6.198093929179535	33.815288058886104	0.3182300107083254	0.1328011611030479	-0.05193214804063861	0.31862300435413615	3122.0	0.17486559839864968	0.3322446369574344	ns	ns	False	stage x noise type, all p90 metrics tested
Fig3B_MSFD-NB_larva	larva	AF	artificial	MSFD-NB	tortuosity_p90	Tortuosity	arena	49	96	1.8938526959634054	0.9573549596156885	1.575819388704807	1.2134047759916848	2.3789879011822754	2.0629574596107165	1.9345412461487832	1.297462665869818	1.1399651773775545	1.9877538139347077	8.929140265647073	0.10116989072060815	-0.13031462585034015	-0.3265359268707483	0.06316432823129237	2045.5	0.20066097493458257	0.34659622943246077	ns	ns	False	stage x noise type, all p90 metrics tested
Fig3B_MSFD-NB_larva	larva	AF	artificial	MSFD-NB	speed_p90	Speed	kinematic	53	104	0.07280035884105548	0.022082652826233486	0.071553618799756	0.0569902369592049	0.0858934596881435	0.08898087561573212	0.056097911516530576	0.0725717050130692	0.05874239762540913	0.11054504710561767	22.225875026252883	0.3407510144388176	0.12010159651669086	-0.06096698113207547	0.3022949927431057	3087.0	0.21989227873515094	0.348162774663989	ns	ns	False	stage x noise type, all p90 metrics tested
Fig3B_MSFD-NB_larva	larva	AF	artificial	MSFD-NB	net_displace_p90	Net displacement	arena	53	104	9.213701585153332	7.621472089623375	7.0143013756383095	1.996963415175419	14.978311511871205	12.42630639603079	12.028540017577804	7.500566942620871	3.633435706160916	17.39429236045904	34.86768896503169	0.2987555491355646	0.11248185776487664	-0.0631621915820029	0.299365021770682	3066.0	0.2506126013831901	0.3662799558677393	ns	ns	False	stage x noise type, all p90 metrics tested
Fig3B_MSFD-NB_larva	larva	AF	artificial	MSFD-NB	avg_tan_angles_p90	Avg tangent angles	skeleton	53	101	3.951688872439992	0.6376971253551587	4.188790204786391	4.188790204786391	4.188790204786391	4.012529230822609	0.6467122245273347	4.188790204786391	4.188790204786391	4.188790204786391	1.5396039603960643	0.09452510556963149	0.050252195030823836	-0.05287222118438259	0.15767326732673265	2811.0	0.32157280109229835	0.4364202300538335	ns	ns	False	stage x noise type, all p90 metrics tested
Fig3B_MSFD-NB_larva	larva	AF	artificial	MSFD-NB	path_entropy_p90	Path entropy	arena	53	104	0.8738388861685904	0.22046390559578405	0.9375131685376444	0.902077925355902	0.9563790640097504	0.8497327452475351	0.2378098798257751	0.9279034857444004	0.8698341747452947	0.9595508208889068	-2.758648224817558	-0.10384530386048348	-0.06984760522496372	-0.24208998548621188	0.11357039187227866	2563.5	0.4760290989800362	0.5743639634567328	ns	ns	False	stage x noise type, all p90 metrics tested
Fig3B_MSFD-NB_larva	larva	AF	artificial	MSFD-NB	tailbeat_freq_p90	Tailbeat frequency	skeleton	53	104	0.3333333333333332	1.120847410475449e-16	0.3333333333333333	0.3333333333333333	0.3333333333333333	0.33653846153846156	0.03268602252303067	0.3333333333333333	0.3333333333333333	0.3333333333333333	0.9615384615385084	0.12029028866631276	0.009615384615384616	0.0	0.028846153846153848	2782.5	0.4836749165951434	0.5743639634567328	ns	ns	False	stage x noise type, all p90 metrics tested
Fig3B_MSFD-NB_larva	larva	AF	artificial	MSFD-NB	anisotropy_p90	Anisotropy	arena	53	104	5115038624971656.0	6419100913987677.0	100.77372789096589	19.272523218051628	1.1197499249245022e+16	5083603085335399.0	6117126171668052.0	1547.7636879478732	33.75485046305921	1.06734210880124e+16	-0.6145709141430226	-0.005053889867578489	0.057692307692307696	-0.13317307692307692	0.2503809869375906	2915.0	0.5562964967267692	0.6217431434005067	ns	ns	False	stage x noise type, all p90 metrics tested
Fig3B_MSFD-NB_larva	larva	AF	artificial	MSFD-NB	heading_p90	Heading	arena	53	104	2.2771662466791267	0.41271007214386296	2.328957891493213	2.018998393735734	2.589358578345903	2.1546797870225585	0.7187464375341109	2.3634189785935575	2.046316592011443	2.514812770068283	-5.378898437265818	-0.19356420505781036	-0.024310595065312045	-0.21918541364296082	0.16767053701015944	2689.0	0.8050260776816976	0.8497497486640142	ns	ns	False	stage x noise type, all p90 metrics tested
Fig3B_MSFD-NB_larva	larva	AF	artificial	MSFD-NB	ang_accel_sign_p90	Angular acceleration	kinematic	53	104	4913.237290565269	2037.1984110396918	5566.515851294224	4156.427646090856	6204.358460138715	4797.263154724093	2658.7699971656275	5098.608933718355	3395.9381824441375	6738.342545309935	-2.3604423923077755	-0.04699578379606526	0.0043541364296081275	-0.17961719883889696	0.17890058055152386	2768.0	0.965950284049473	0.965950284049473	ns	ns	False	stage x noise type, all p90 metrics tested
