## Supplementary material for "Anthropogenic noise affects *Oikopleura dioica* behaviour in a life stage- and signal-dependent manner": Table S8

Figure	Stage	Setup	noise_type	Noise	Metric	MetricPretty	Category	n_ctrl	n_noise	mean_ctrl	sd_ctrl	median_ctrl	q25_ctrl	q75_ctrl	mean_noise	sd_noise	median_noise	q25_noise	q75_noise	pct_change	cohens_d	cliffs_delta	delta_ci_lo	delta_ci_hi	U_noise	p_raw	p_BH	sig_raw	sig_BH	in_figure	BH_family
Fig3C_Vessel-DNS_larva	larva	AF	boat	Vessel-DNS	anisotropy_p90	Anisotropy	arena	54	68	1.2181566493033228e+16	4402191323054426.0	1.28295844382314e+16	1.1269231874502972e+16	1.4909720365306262e+16	9489288393709708.0	5855530339135088.0	1.049763232945282e+16	6172393247919102.0	1.3854776990421348e+16	-22.10124700187996	-0.5115138083280305	-0.28921568627450983	-0.48646514161220045	-0.08545751633986957	1305.0	0.006248203594515082	0.04078928367123324	**	*	TRUE	stage x noise type, all p90 metrics tested
Fig3C_Vessel-DNS_larva	larva	AF	boat	Vessel-DNS	net_displace_p90	Net displacement	arena	54	68	24.30419027588501	11.944145827047146	23.554518493227256	16.179246619159144	32.55061149416872	18.1735615340423	17.215668487368706	14.550489287289093	1.7170870437776704	31.351588267270394	-25.224575154538737	-0.4055772369136249	-0.28594771241830064	-0.47442810457516343	-0.08330610021786507	1311.0	0.006860593031277652	0.04078928367123324	**	*	TRUE	stage x noise type, all p90 metrics tested
Fig3C_Vessel-DNS_larva	larva	AF	boat	Vessel-DNS	avg_curvature_p90	Avg curvature	skeleton	54	68	0.05928493544742472	0.032619573961436665	0.06932732279784184	0.04175311224304	0.0823898393145285	0.04478863385471876	0.0339689800938118	0.05122943031164305	0.00897490754442265	0.07050895358457415	-24.45191427350312	-0.4342847085790425	-0.28131808278867104	-0.47386982570806097	-0.08383714596949914	1319.5	0.007791338638550093	0.04078928367123324	**	*	TRUE	stage x noise type, all p90 metrics tested
Fig3C_Vessel-DNS_larva	larva	AF	boat	Vessel-DNS	omega_abs_p90	Abs angular velocity	kinematic	54	68	613.6172766826768	296.52370463809694	722.7712634074545	532.1958268411283	802.6416420149179	689.7499096794938	316.3399735055424	825.9582468504688	564.7994101510108	910.5123754593283	12.407185372681077	0.24738856488917685	0.26742919389978215	0.06971677559912855	0.4509940087145969	2327.0	0.01146218076187725	0.04078928367123324	*	*	TRUE	stage x noise type, all p90 metrics tested
Fig3C_Vessel-DNS_larva	larva	AF	boat	Vessel-DNS	speed_p90	Speed	kinematic	54	68	0.10640611985253409	0.04811466799725637	0.1028127151939578	0.0770902112346038	0.13847640371123637	0.08737705360553355	0.06214254903727333	0.06453951782509865	0.0359258430806723	0.13231812942402765	-17.883432149741488	-0.3375209996611711	-0.2630718954248366	-0.46187363834422657	-0.06100217864923747	1353.0	0.012880826422494706	0.04078928367123324	*	*	TRUE	stage x noise type, all p90 metrics tested
Fig3C_Vessel-DNS_larva	larva	AF	boat	Vessel-DNS	r_gyr_p90	Radius of gyration	arena	54	68	7.488060739777721	3.7829095316783854	7.282669032115496	4.856272962984424	10.105083842213821	5.720315471844077	5.312635065869768	4.440576070808951	0.7065554099799578	9.713929085505626	-23.607517745457262	-0.3762107205624406	-0.2630718954248366	-0.4662309368191721	-0.06427015250544663	1353.0	0.012880826422494706	0.04078928367123324	*	*	TRUE	stage x noise type, all p90 metrics tested
Fig3C_Vessel-DNS_larva	larva	AF	boat	Vessel-DNS	heading_p90	Heading	arena	54	68	2.301043192243292	0.7242223081628367	2.5444704295428733	2.0900851751878875	2.7201973408873283	2.075947027362407	0.7941513732421125	2.2073448009546306	1.7579634034919265	2.5633449357141966	-9.782352875412041	-0.2946070579727887	-0.24782135076252723	-0.4357434640522876	-0.05009531590413951	1381.0	0.019143679287201995	0.046098118545714904	*	*	TRUE	stage x noise type, all p90 metrics tested
Fig3C_Vessel-DNS_larva	larva	AF	boat	Vessel-DNS	accel_p90	Acceleration	kinematic	54	68	0.13165284342129024	0.06822177390787247	0.14800132787252004	0.09674240706791044	0.1770845548595671	0.10843614153687421	0.06586811201071793	0.1028999599041428	0.06532191109531216	0.1539749820233243	-17.63478955796069	-0.3469433120975997	-0.24727668845315903	-0.44447167755991285	-0.03920206971677567	1382.0	0.019409734124511538	0.046098118545714904	*	*	TRUE	stage x noise type, all p90 metrics tested
Fig3C_Vessel-DNS_larva	larva	AF	boat	Vessel-DNS	tailbeat_amp_p90	Tailbeat amplitude	skeleton	54	67	2.2299271413237176	1.6545275845750689	2.047649243981783	1.6528101803693263	2.5468155791825966	1.918817154821074	0.9051623059488458	1.727864654581777	1.4609289995837749	2.179948648352449	-13.95157629759886	-0.2404838005490372	-0.1951354339414041	-0.39360143725815366	0.025981205085682697	1456.0	0.06606861636619699	0.13947819010641588	ns	ns	FALSE	stage x noise type, all p90 metrics tested
Fig3C_Vessel-DNS_larva	larva	AF	boat	Vessel-DNS	path_entropy_p90	Path entropy	arena	54	68	0.6035784041720801	0.29321017755752277	0.7069029287749125	0.4911719207143049	0.8176771040501665	0.6388333529340164	0.3176084118122213	0.7913468288255954	0.3390489362837108	0.8735445754429028	5.840989094083819	0.11481017561050556	0.17647058823529413	-0.029452614379084963	0.3687363834422658	2160.0	0.09541651676264752	0.18072181325270517	ns	ns	FALSE	stage x noise type, all p90 metrics tested
Fig3C_Vessel-DNS_larva	larva	AF	boat	Vessel-DNS	ang_accel_abs_p90	Abs angular acceleration	kinematic	54	68	4152.201383268468	2157.239566045575	4511.569949802744	3325.7099772337033	5583.480791627942	4787.491645585781	2869.565108996175	5289.529073309302	2362.469541853392	6625.151506299884	15.300083104765857	0.24630095300649216	0.16830065359477125	-0.0392156862745098	0.36711601307189534	2145.0	0.11179785752922504	0.18072181325270517	ns	ns	FALSE	stage x noise type, all p90 metrics tested
Fig3C_Vessel-DNS_larva	larva	AF	boat	Vessel-DNS	winding_p90	Winding	arena	54	68	0.9732504225852723	0.4481411324100863	1.0841581179165523	0.8323006160534453	1.2204569677379453	1.1158685360581349	0.6184063649349605	1.1634563296193918	0.6347079095135308	1.6045738623229424	14.653794148275024	0.25942508782219764	0.16721132897603486	-0.04793028322440087	0.36495098039215673	2143.0	0.11414009258065588	0.18072181325270517	ns	ns	FALSE	stage x noise type, all p90 metrics tested
Fig3C_Vessel-DNS_larva	larva	AF	boat	Vessel-DNS	omega_signed_p90	Angular velocity	kinematic	54	68	253.19773320541313	240.15314090131864	220.81472025449227	7.687947720502532e-09	416.4269293294014	349.68686768945145	333.42076620668786	348.36980073467475	2.569383110539105e-09	624.4327141398556	38.108214186008944	0.3261144366056611	0.16013071895424835	-0.04685457516339869	0.35623638344226566	2130.0	0.1303186791243161	0.1904657617970774	ns	ns	FALSE	stage x noise type, all p90 metrics tested
Fig3C_Vessel-DNS_larva	larva	AF	boat	Vessel-DNS	tortuosity_p90	Tortuosity	arena	52	48	1.19763746160172	0.3541455514534561	1.1319689354052742	1.0657653620925738	1.2007673562239964	1.3020746928580011	1.2196994721303531	1.1112966678375111	1.0525113215698152	1.183299889911068	8.720270917094293	0.11834735631383254	-0.11458333333333333	-0.34140625	0.11180889423076908	1105.0	0.3254492807372841	0.44168116671488555	ns	ns	FALSE	stage x noise type, all p90 metrics tested
Fig3C_Vessel-DNS_larva	larva	AF	boat	Vessel-DNS	ang_accel_sign_p90	Angular acceleration	kinematic	54	68	1516.4587105400103	1538.2813833141354	1359.6304817536732	7.094033330390994e-08	2373.8674862786393	1955.6148129865096	2246.312877503294	1085.9823969076067	1.6916690220891367e-07	3090.7537768333195	28.959318139965447	0.22345435365718416	0.08932461873638345	-0.11764705882352941	0.2848992374727667	2000.0	0.3993620605047469	0.5058586099726794	ns	ns	FALSE	stage x noise type, all p90 metrics tested
Fig3C_Vessel-DNS_larva	larva	AF	boat	Vessel-DNS	ringness_p90	Ringness	arena	54	68	0.6002196131455628	0.024541881340831986	0.5995473310344474	0.5741125141305096	0.6166194772477684	0.6106230626647664	0.04578582534650375	0.5985862393758021	0.5737753105493899	0.6324302974057926	1.733273837001487	0.2744911306346336	0.07761437908496732	-0.12370642701525053	0.280528322440087	1978.5	0.46420487005860744	0.5512432831945964	ns	ns	FALSE	stage x noise type, all p90 metrics tested
Fig3C_Vessel-DNS_larva	larva	AF	boat	Vessel-DNS	quirkiness_p90	Quirkiness	skeleton	54	68	5.144541283447084	1.511034223897633	5.647338626626865	5.217136071925923	5.99920712594126	4.792514545473423	2.3108557137420505	5.78601039069728	4.9767008585931904	6.0495100599289895	-6.842723550617263	-0.17623480739023767	0.06236383442265795	-0.14408360566448802	0.2690631808278867	1950.5	0.5564950414454295	0.6114494989536015	ns	ns	FALSE	stage x noise type, all p90 metrics tested
Fig3C_Vessel-DNS_larva	larva	AF	boat	Vessel-DNS	avg_tan_angles_p90	Avg tangent angles	skeleton	54	67	4.091827468564484	0.5849510605444821	4.188790204786391	4.188790204786391	4.188790204786391	4.079381505407645	0.45149730009486283	4.188790204786391	4.188790204786391	4.188790204786391	-0.3041663719317464	-0.024156510787475858	-0.022388059701492536	-0.10227335544499724	0.05555555555555555	1768.5	0.5792679463770961	0.6114494989536015	ns	ns	FALSE	stage x noise type, all p90 metrics tested
Fig3C_Vessel-DNS_larva	larva	AF	boat	Vessel-DNS	tailbeat_freq_p90	Tailbeat frequency	skeleton	54	68	0.3333333333333332	1.1206478826749408e-16	0.3333333333333333	0.3333333333333333	0.3333333333333333	0.33333333333333326	5.592387922793327e-17	0.3333333333333333	0.3333333333333333	0.3333333333333333	1.6653345369377354e-14	0.6500270850261591	0.0	0.0	0.0	1836.0	1.0	1.0	ns	ns	FALSE	stage x noise type, all p90 metrics tested
