## Supplementary material for "Anthropogenic noise affects *Oikopleura dioica* behaviour in a life stage- and signal-dependent manner": Table S9

Figure	Stage	Setup	noise_type	Noise	Metric	MetricPretty	Category	n_ctrl	n_noise	mean_ctrl	sd_ctrl	median_ctrl	q25_ctrl	q75_ctrl	mean_noise	sd_noise	median_noise	q25_noise	q75_noise	pct_change	cohens_d	cliffs_delta	delta_ci_lo	delta_ci_hi	U_noise	p_raw	p_BH	sig_raw	sig_BH	in_figure	BH_family
Fig3D_Vessel-DNS_juvenile	juvenile	AF	boat	Vessel-DNS	tortuosity_p90	Tortuosity	arena	82	75	3.091011751397966	3.776249937645733	1.8298196508795517	1.3934487412946148	3.1310441780444886	2.3982044592729124	2.4777126219235592	1.391390597572901	1.1206902021350902	2.2662877279523315	-22.413609130140607	-0.215006848929195	-0.2684552845528455	-0.4383821138211382	-0.08699186991869919	2249.5	0.003738885807125596	0.042612933367493694	**	*	TRUE	stage x noise type, all p90 metrics tested
Fig3D_Vessel-DNS_juvenile	juvenile	AF	boat	Vessel-DNS	tailbeat_amp_p90	Tailbeat amplitude	skeleton	88	83	4.511614317306805	3.4272219866284988	3.1963495627393574	2.315077659778186	5.517707456368795	3.536921712921618	3.5127381174564465	2.5086315708517235	1.5596374142937337	4.007406603049642	-21.604076408885646	-0.2809739687194588	-0.25191675794085433	-0.4198726725082147	-0.09227135815991241	2732.0	0.0044855719334203886	0.042612933367493694	**	*	TRUE	stage x noise type, all p90 metrics tested
Fig3D_Vessel-DNS_juvenile	juvenile	AF	boat	Vessel-DNS	heading_p90	Heading	arena	90	89	2.4108645767608223	0.5135980553369127	2.467354226291394	2.3398654029306662	2.585509883446075	2.2214625831043766	0.582949614663793	2.3897563904292016	2.040957514283126	2.5701294254046867	-7.8561855146140775	-0.3448853860646485	-0.19500624219725343	-0.36258426966292134	-0.027958801498127378	3224.0	0.024341075357563836	0.1218256449514954	*	ns	TRUE	stage x noise type, all p90 metrics tested
Fig3D_Vessel-DNS_juvenile	juvenile	AF	boat	Vessel-DNS	anisotropy_p90	Anisotropy	arena	90	89	6113215672934374.0	6207560475766229.0	6541521341159389.0	75.72546872559859	1.213990578511329e+16	7970807651209176.0	6696217006933685.0	1.0443008795105924e+16	304.78235499335153	1.3979381021703866e+16	30.38649505691574	0.2877697092493194	0.1745318352059925	0.001729088639201	0.3435767790262172	4704.0	0.04389032275705224	0.16678322647679852	*	ns	TRUE	stage x noise type, all p90 metrics tested
Fig3D_Vessel-DNS_juvenile	juvenile	AF	boat	Vessel-DNS	path_entropy_p90	Path entropy	arena	90	89	0.7940516640476603	0.2261701008326995	0.8708193756395495	0.7136524575598154	0.9445618527951544	0.7188832698135523	0.25767472438722944	0.8386401611968355	0.5596397306188593	0.9097777178350585	-9.466436207807781	-0.3101698786620307	-0.19325842696629214	-0.3455680399500624	-0.03518726591760309	3231.0	0.02564750420031482	0.1218256449514954	*	ns	FALSE	stage x noise type, all p90 metrics tested
Fig3D_Vessel-DNS_juvenile	juvenile	AF	boat	Vessel-DNS	accel_p90	Acceleration	kinematic	90	89	0.18551302032702896	0.20681765038580585	0.12024578026024946	0.0918622620499884	0.1952498736623241	0.14560200871487627	0.15608766147549685	0.1034468511837802	0.0660780198348402	0.1563551163849764	-21.513860073970083	-0.21766617201300334	-0.16504369538077404	-0.33110486891385765	0.00725343320848932	3344.0	0.056713978535373306	0.17959426536201548	ns	ns	FALSE	stage x noise type, all p90 metrics tested
Fig3D_Vessel-DNS_juvenile	juvenile	AF	boat	Vessel-DNS	winding_p90	Winding	arena	90	89	1.6974193850907653	0.6395647393792456	1.7883915443647431	1.266679598538789	2.1095051318412534	1.5274587261704964	0.7320012398430789	1.5785389722799	1.0095049060776178	2.1021308762852806	-10.012885466792326	-0.24736731258253164	-0.13433208489388265	-0.31136079900124847	0.030967540574282113	3467.0	0.1209831878613497	0.32838293848080635	ns	ns	FALSE	stage x noise type, all p90 metrics tested
Fig3D_Vessel-DNS_juvenile	juvenile	AF	boat	Vessel-DNS	avg_tan_angles_p90	Avg tangent angles	skeleton	89	86	3.9652311770028486	0.6785130157030606	4.188790204786391	4.188790204786391	4.188790204786391	3.6895448606112713	1.1774145941299028	4.188790204786391	4.188790204786391	4.188790204786391	-6.952591263542847	-0.28815761096729897	-0.07159655082309903	-0.18460935458583747	0.03684348053305461	3553.0	0.19380738447098877	0.45744469388559167	ns	ns	FALSE	stage x noise type, all p90 metrics tested
Fig3D_Vessel-DNS_juvenile	juvenile	AF	boat	Vessel-DNS	speed_p90	Speed	kinematic	90	89	0.1455866298430741	0.23870318321235975	0.06743130948954826	0.038181959480226846	0.13957886558157423	0.09120289774880296	0.10515383673282279	0.0551913757705387	0.0308739081472623	0.1051014130748487	-37.354894575752354	-0.29429739645590175	-0.10187265917602996	-0.2699188514357054	0.07292134831460667	3597.0	0.23974810205107389	0.45744469388559167	ns	ns	FALSE	stage x noise type, all p90 metrics tested
Fig3D_Vessel-DNS_juvenile	juvenile	AF	boat	Vessel-DNS	ang_accel_sign_p90	Angular acceleration	kinematic	90	89	4266.481849294907	2524.129334162768	4217.030692913022	2325.249346130325	6282.0699014144175	3820.2317596132007	2876.6393346551436	3880.08031392572	1044.7902615608891	6114.8618504591	-10.459439543975915	-0.16496398388769865	-0.099625468164794	-0.2616729088639201	0.0749563046192257	3606.0	0.25028718907789327	0.45744469388559167	ns	ns	FALSE	stage x noise type, all p90 metrics tested
Fig3D_Vessel-DNS_juvenile	juvenile	AF	boat	Vessel-DNS	omega_signed_p90	Angular velocity	kinematic	90	89	643.9261169202292	297.99005399917735	744.2248354703595	415.33805692894987	900.423134916695	566.251893719413	362.3025427825989	673.7432324758197	256.60870078703755	889.7547038098201	-12.062598667734829	-0.23429177425899425	-0.09662921348314607	-0.26217228464419473	0.07865168539325842	3618.0	0.2648364017232373	0.45744469388559167	ns	ns	FALSE	stage x noise type, all p90 metrics tested
Fig3D_Vessel-DNS_juvenile	juvenile	AF	boat	Vessel-DNS	ang_accel_abs_p90	Abs angular acceleration	kinematic	90	89	7147.866569838677	2564.1585710994323	7501.566617636923	5660.70354982154	9313.927986534978	6625.589166697156	2942.147123571907	7175.844851016491	4595.610177191498	8909.181604629013	-7.3067592691969985	-0.18932926700491556	-0.08963795255930088	-0.2557365792759051	0.07415730337078652	3646.0	0.30101736505530874	0.4766108280042389	ns	ns	FALSE	stage x noise type, all p90 metrics tested
Fig3D_Vessel-DNS_juvenile	juvenile	AF	boat	Vessel-DNS	ringness_p90	Ringness	arena	90	89	0.6584253821404421	0.06012178775712557	0.6538077378504068	0.6162426592376355	0.6893696460454908	0.6602711073332362	0.09360107269085988	0.6432433735118541	0.5763994061466553	0.7033313464760201	0.2803241252325296	0.0234912620013622	-0.08089887640449438	-0.25198501872659174	0.09765293383270897	3681.0	0.3506746804579538	0.5125245329770094	ns	ns	FALSE	stage x noise type, all p90 metrics tested
Fig3D_Vessel-DNS_juvenile	juvenile	AF	boat	Vessel-DNS	omega_abs_p90	Abs angular velocity	kinematic	90	89	857.3360376772772	224.2212588951052	934.8591934023937	806.3608966619453	992.8674964332163	806.5982132829877	268.6205997745214	916.931279545994	728.6054524357478	990.896298288394	-5.918079045382264	-0.20517214022750083	-0.07265917602996255	-0.25048064918851437	0.09612983770287141	3714.0	0.40198710504134705	0.5455539282703996	ns	ns	FALSE	stage x noise type, all p90 metrics tested
Fig3D_Vessel-DNS_juvenile	juvenile	AF	boat	Vessel-DNS	quirkiness_p90	Quirkiness	skeleton	92	89	5.170325321949477	1.5826521632414408	5.746022174162728	5.105201103279391	5.988184848883554	4.950810068032573	1.7625438417017623	5.619257821211715	4.820818435648643	5.9867871243601565	-4.245675856894347	-0.13117066384897047	-0.06424035173424524	-0.23840986809965803	0.09955727894479716	3831.0	0.45625197228924297	0.5779191648997077	ns	ns	FALSE	stage x noise type, all p90 metrics tested
Fig3D_Vessel-DNS_juvenile	juvenile	AF	boat	Vessel-DNS	net_displace_p90	Net displacement	arena	90	89	18.811783265256242	19.67426186319711	11.651072889807963	2.633354298419758	32.8293229567771	18.669396079390147	19.282148758103688	12.430423470124598	5.220151531605949	26.16943216088522	-0.7569042437835874	-0.0073092913912164185	0.024968789013732832	-0.14087390761548063	0.19601123595505615	4105.0	0.7740721927871088	0.8916752057330124	ns	ns	FALSE	stage x noise type, all p90 metrics tested
Fig3D_Vessel-DNS_juvenile	juvenile	AF	boat	Vessel-DNS	tailbeat_freq_p90	Tailbeat frequency	skeleton	92	89	0.355072463768116	0.09638582199437333	0.3333333333333333	0.3333333333333333	0.3333333333333333	0.3782771535580524	0.27150446559544905	0.3333333333333333	0.3333333333333333	0.3333333333333333	6.535198349002494	0.11465212538071308	-0.008426966292134831	-0.07474352711284807	0.0570377381533952	4059.5	0.7978146577611164	0.8916752057330124	ns	ns	FALSE	stage x noise type, all p90 metrics tested
Fig3D_Vessel-DNS_juvenile	juvenile	AF	boat	Vessel-DNS	avg_curvature_p90	Avg curvature	skeleton	92	89	0.051057724427616295	0.030615879579071064	0.0575404849553824	0.027706995210719777	0.07230231444879236	0.05088038479165063	0.032956075713703945	0.0518198964082036	0.0280755783813095	0.0754751001748069	-0.34733164854826054	-0.005578840230006394	-0.016365412799218368	-0.18407730825598437	0.1485191744015632	4027.0	0.8502953385150835	0.8932838677993947	ns	ns	FALSE	stage x noise type, all p90 metrics tested
Fig3D_Vessel-DNS_juvenile	juvenile	AF	boat	Vessel-DNS	r_gyr_p90	Radius of gyration	arena	90	89	7.179873196111368	8.139696481331185	3.997565600412219	0.974969520489416	10.343374170589176	6.304809660824275	6.264955203204662	3.8704251803874734	1.5997076046195429	9.295154013470956	-12.187729662983864	-0.12039422811151299	0.011735330836454432	-0.1538139825218477	0.17653558052434454	4052.0	0.8932838677993947	0.8932838677993947	ns	ns	FALSE	stage x noise type, all p90 metrics tested
