## Supplementary material for "Anthropogenic noise affects *Oikopleura dioica* behaviour in a life stage- and signal-dependent manner": Table S10

Stage	PC	Variance	Cumulative
larva	PC1	0.3577911936719847	0.3577911936719847
larva	PC2	0.2276827775938889	0.5854739712658736
larva	PC3	0.1277891701872789	0.7132631414531526
larva	PC4	0.1136508452822024	0.826913986735355
larva	PC5	0.1036861750960535	0.9306001618314086
larva	PC6	0.0424079108977667	0.9730080727291752
juvenile	PC1	0.2890603393841005	0.2890603393841005
juvenile	PC2	0.1731551853398915	0.4622155247239921
juvenile	PC3	0.1299819867441468	0.5921975114681389
juvenile	PC4	0.1054362862130293	0.6976337976811683
juvenile	PC5	0.0937060076271203	0.7913398053082886
juvenile	PC6	0.0750476012339126	0.8663874065422013
adult	PC1	0.2794358638423005	0.2794358638423005
adult	PC2	0.1263730888000583	0.4058089526423589
adult	PC3	0.1188173012056126	0.5246262538479716
adult	PC4	0.1092260694074669	0.6338523232554385
adult	PC5	0.0948057102616697	0.7286580335171082
adult	PC6	0.0838771752854123	0.8125352088025206
