## Supplementary material for "Anthropogenic noise affects *Oikopleura dioica* behaviour in a life stage- and signal-dependent manner": Table S11

Stage	Metric	PC1_loading	PC2_loading	PC3_loading	PC4_loading	PC5_loading	PC6_loading
larva	omega_signed_mean	0.1371858249759737	-0.0976098848489689	0.6619394036011599	0.7086208472033534	-0.167054840695182	-0.0574838096152493
larva	ang_accel_sign_mean	0.167137590136859	-0.0634351937807497	0.6108814776051523	-0.6914038979012793	-0.3411247849154737	0.0052317995845476
larva	accel_mean	0.5571084274454587	0.0289235082875757	-0.1133350345458836	0.0159298173170522	0.0660145165832738	-0.1656154069465875
larva	anisotropy_mean	-0.0930358991137816	0.6387140925968993	0.2004130706550241	0.0181512268680589	0.1748656965103099	0.685942304847228
larva	net_displace_mean	0.5668618287438867	0.0824284013183705	-0.1195913843926594	0.0074054832383349	-0.0118415639782433	0.0935565493802082
larva	tailbeat_amp_mean	0.5539649479037702	0.1261700278133788	-0.1022496930062732	0.0240002348369107	0.0304342657729191	0.1447566459339984
larva	avg_curvature_mean	0.0689126985740767	-0.3878940365655125	0.2833214503096726	-0.1226429597731368	0.8603627575907316	0.0831493706154134
larva	heading_mean	0.0355125402723032	-0.6359881479169327	-0.1749904974213997	0.0596805724085681	-0.2819576054679237	0.6797806991966473
juvenile	ang_accel_abs_mean	0.3437101299489822	-0.4130998556504833	-0.2511956956613018	0.2204558601177129	-0.1221252640911791	-0.2334166708835873
juvenile	omega_signed_mean	0.0374673203343071	0.5610169520740242	-0.301577164278408	0.2486620519355061	-0.0960806034316374	-0.0865974164976585
juvenile	ang_accel_sign_mean	0.0325149190716012	0.5408310977877858	-0.345239139253375	0.1625762577490659	-0.1068259305850329	-0.2632709620905966
juvenile	anisotropy_mean	-0.4122394679022231	0.305214951586484	0.1836330052893184	-0.108447421744427	0.1727766688762057	0.3061832105413566
juvenile	net_displace_mean	0.3491983067727688	0.2851246592194466	0.4049814942274391	-0.3616489537970073	0.0474054657785219	-0.1320858132523624
juvenile	quirkiness_mean	0.3037615897784892	0.0523787068525451	-0.3660882048244543	-0.4215242453159793	0.0788956476720219	0.2338020317550106
juvenile	tailbeat_amp_mean	0.359315672774214	0.0681911007812521	0.3278145889128554	0.2581844472627817	-0.1173660852592195	-0.2962416111030142
juvenile	avg_tan_angles_mean	0.3408488121831918	-0.0035769002801059	-0.3691022513181536	-0.3074934987987936	-0.0075538112752287	0.2987810322352555
juvenile	tortuosity_mean	0.2267933843345475	0.0101120692007382	0.0059875512684901	0.6169613964293413	0.3094150489894889	0.5843427530091065
juvenile	heading_mean	-0.0154250046784466	-0.0385829257321039	-0.1562793565888162	-0.0252633818042139	0.8906092719494555	-0.4083188459082188
juvenile	speed_mean	0.4452993951556967	0.1966233174660325	0.3561632259042324	-0.0202680998730387	0.1528534379624033	0.1328073977840365
adult	omega_signed_mean	-0.0206039418379427	-0.3120568316432449	0.4032738011959542	-0.1196747078065103	0.0585641385629477	0.8046977214737748
adult	accel_mean	0.5159961318690314	0.0152479422934184	-0.0773595811764492	-0.0615637514501745	-0.0976580684179143	0.149504089688451
adult	ang_accel_sign_mean	0.1843712236392436	-0.118919803761977	0.4528798197519997	-0.1503076344459596	0.466455333065334	-0.2423428068419763
adult	anisotropy_mean	-0.1053529058560338	0.0048469231114729	-0.0811929358258146	0.7333849281805823	0.2814645330031557	0.2740249663542047
adult	net_displace_mean	0.3179525553859545	0.454959028864893	-0.2277421470826407	-0.2697831750009675	0.2590697644056458	0.3191472351249431
adult	tailbeat_amp_mean	0.4657509442964967	-0.054419343786684	-0.0859340861091044	-0.0288609416879041	-0.1529950721978682	-0.0601692000990129
adult	tailbeat_freq_mean	0.1251734158184226	0.5083552609627492	0.5348027936969112	-0.0350311528041206	0.0498182541676567	-0.0642707211708651
adult	tortuosity_mean	0.3012342040998086	-0.4336572586713016	0.3389418232285711	0.1495432275253255	-0.3598727749827001	-0.1629674764804255
adult	heading_mean	0.1050536555065376	-0.3851336520640254	-0.1539262573091633	-0.0934531929376328	0.6767303930075277	-0.1939157087556217
adult	path_entropy_mean	-0.2675672378926348	-0.2405779446838044	-0.1887238223082335	-0.5457062281882745	-0.0956847970726003	0.105729622702066
adult	avg_curvature_mean	-0.4256463202387404	0.1599502172522116	0.316601639784079	-0.1330675399025845	0.0244083896324226	-0.1065078235167936
