## Supplementary material for "Anthropogenic noise affects *Oikopleura dioica* behaviour in a life stage- and signal-dependent manner": Table S12

Group	GroupLabel	noise_type	Noise	space	n_dims	n_ctrl	n_noise	distance	ci_lo	ci_hi	null_mean	null_q95	z_vs_null	p_perm	p_BH	BH_family	sig_BH
larva	Larva	boat	Vessel-DNS	all_features	8	28	30	0.7030709290657366	0.4252575188385684	1.2616566438757304	0.4561372527034356	0.7186248973949643	1.6889333609972523	0.0603939606039396	0.301969803019698	space x noise type (5 groups)	ns
larva	Larva	boat	Vessel-DNS	kaiser_PCs	3	28	30	0.22921319379624278	0.12168264216126583	0.6641975639038536	0.2828208256566967	0.5163939178023799	-0.421225381956916	0.623037696230377	0.623037696230377	space x noise type (5 groups)	ns
larva	Larva	boat	Vessel-DNS	PC1-PC2	2	28	30	0.2247236492454224	0.06937580316812374	0.5805800458010304	0.19396831474129472	0.37843630342300627	0.3077801799396177	0.34566543345665435	0.7296270372962703	space x noise type (5 groups)	ns
larva	Larva	boat	Vessel-DNS	PC3-PC4	2	28	30	0.24148102038259606	0.055823587821265105	0.7627339240138088	0.28495341609526087	0.5557311707939543	-0.29436308670250394	0.5672432756724327	0.7090540945905408	space x noise type (5 groups)	ns
larva	Larva	artificial	MSFD-NB	all_features	8	36	56	1.318845543589151	0.8535690766439277	2.048029415383593	0.6671840277709814	1.0245618390165843	3.360958711873266	0.0045995400459954	0.022997700229977	space x noise type (5 groups)	*
larva	Larva	artificial	MSFD-NB	kaiser_PCs	3	36	56	1.262266168338689	0.6827229433047969	1.9776229879226568	0.5761830172580474	0.967400716173507	3.205987875644333	0.005499450054994501	0.0274972502749725	space x noise type (5 groups)	*
larva	Larva	artificial	MSFD-NB	PC1-PC2	2	36	56	1.2622206489293377	0.6475734689379887	1.9672179762103141	0.5218733248420775	0.9264159732469764	3.350022366991575	0.0036996300369963003	0.0184981501849815	space x noise type (5 groups)	*
larva	Larva	artificial	MSFD-NB	PC3-PC4	2	36	56	0.2027256254311351	0.05866596926119944	0.6824981477103855	0.28034284479456123	0.5450848026330387	-0.5359172294648942	0.6661333866613338	0.9843015698430156	space x noise type (5 groups)	ns
juvenile	Juvenile	boat	Vessel-DNS	all_features	11	52	46	0.7246573865609929	0.6132071208182179	1.512230097818888	0.7394176606121606	1.0596209007953687	-0.07990283037277689	0.5121487851214879	0.6401859814018598	space x noise type (5 groups)	ns
juvenile	Juvenile	boat	Vessel-DNS	kaiser_PCs	5	52	46	0.6171386840773239	0.4470879758001615	1.38071756367548	0.6386723891897884	0.9987818734126614	-0.10386963699500733	0.5247475252474753	0.623037696230377	space x noise type (5 groups)	ns
juvenile	Juvenile	boat	Vessel-DNS	PC1-PC2	2	52	46	0.47795863092939056	0.15352580691923856	1.2002565113820907	0.46198185530704095	0.8685901805261377	0.06940952053098719	0.44545545445455453	0.7296270372962703	space x noise type (5 groups)	ns
juvenile	Juvenile	boat	Vessel-DNS	PC3-PC4	2	52	46	0.3123592984136058	0.08100801319099693	0.9323594045012054	0.33282686236352194	0.6296822344804667	-0.12289571575239122	0.5130486951304869	0.7090540945905408	space x noise type (5 groups)	ns
juvenile	Juvenile	artificial	MSFD-NB	all_features	11	56	54	0.574350109301371	0.38305537782351	1.2476303571108838	0.520862378626155	0.8082377571138843	0.33551562455723444	0.32426757324267574	0.8106689331066893	space x noise type (5 groups)	ns
juvenile	Juvenile	artificial	MSFD-NB	kaiser_PCs	5	56	54	0.5510965196020967	0.2962091682957921	1.2138925579412299	0.44956514816358734	0.7680271659136382	0.5895835509334271	0.2501749825017498	0.6254374562543744	space x noise type (5 groups)	ns
juvenile	Juvenile	artificial	MSFD-NB	PC1-PC2	2	56	54	0.483653190769656	0.09364337815858002	1.1119260257725332	0.3196819333244514	0.6612603236914625	0.9063270085618538	0.17128287171282872	0.42820717928207175	space x noise type (5 groups)	ns
juvenile	Juvenile	artificial	MSFD-NB	PC3-PC4	2	56	54	0.031919679543303145	0.04218589391318777	0.5098626152323481	0.22524713708619912	0.44169350260738355	-1.6424993037779658	0.9843015698430156	0.9843015698430156	space x noise type (5 groups)	ns
adult	Adult (whole)	boat	Vessel-DNS	all_features	11	28	30	0.8251584183957845	0.6255486507843016	1.7175375439882261	0.7972007825033433	1.1421995361762352	0.14175804079826418	0.4226577342265773	0.6401859814018598	space x noise type (5 groups)	ns
adult	Adult (whole)	boat	Vessel-DNS	kaiser_PCs	5	28	30	0.7567724948265298	0.4421741631012666	1.6597617215983913	0.6608037717983951	1.0527787913154365	0.432214178354543	0.3106689331066893	0.623037696230377	space x noise type (5 groups)	ns
adult	Adult (whole)	boat	Vessel-DNS	PC1-PC2	2	28	30	0.33647615242490353	0.09442558212513397	1.1531425183136825	0.4593957352009936	0.9077866884258362	-0.5047331758056577	0.6532346765323468	0.7296270372962703	space x noise type (5 groups)	ns
adult	Adult (whole)	boat	Vessel-DNS	PC3-PC4	2	28	30	0.6312371783535652	0.13313514185834957	1.3718355255889936	0.3393245745166634	0.6929813840555501	1.5498677008019626	0.07929207079292071	0.217978202179782	space x noise type (5 groups)	ns
adult	Adult (whole)	artificial	MSFD-NB	all_features	11	32	30	0.7513658736834933	0.6384168755012952	1.7378631082534481	0.866894343929328	1.2356028940563557	-0.5858627386995263	0.6998300169983002	0.8747875212478752	space x noise type (5 groups)	ns
adult	Adult (whole)	artificial	MSFD-NB	kaiser_PCs	5	32	30	0.5283915491055903	0.35076243165394455	1.5082868495036876	0.7318984660267132	1.1430552924323663	-0.8895930443178179	0.8176182381761824	0.8875112488751125	space x noise type (5 groups)	ns
adult	Adult (whole)	artificial	MSFD-NB	PC1-PC2	2	32	30	0.38282400005055184	0.1017956190953078	1.3322576543951217	0.5064255430748997	1.0168435751427476	-0.45284006423426143	0.6325367463253675	0.7906709329067093	space x noise type (5 groups)	ns
adult	Adult (whole)	artificial	MSFD-NB	PC3-PC4	2	32	30	0.2512984241200236	0.07486962727928886	1.106704294098902	0.3959966564820262	0.6815741146762869	-0.8713978762720809	0.7926207379262074	0.9843015698430156	space x noise type (5 groups)	ns
adult_outside_house	Adult outside	boat	Vessel-DNS	all_features	14	28	30	0.8008973710090148	0.6984569633352161	1.9231293834841034	0.9511778669752748	1.3808594361180013	-0.6371567807267111	0.7225277472252775	0.7225277472252775	space x noise type (5 groups)	ns
adult_outside_house	Adult outside	boat	Vessel-DNS	kaiser_PCs	4	28	30	0.7597901193877346	0.44346091838715446	1.7553500731602387	0.7487795711680636	1.2476071329449268	0.03895262970665023	0.45065493450654937	0.623037696230377	space x noise type (5 groups)	ns
adult_outside_house	Adult outside	boat	Vessel-DNS	PC1-PC2	2	28	30	0.3862098116763982	0.13038700878936252	1.4982703356571125	0.6042912704367248	1.1822267318665707	-0.6925942795978383	0.7296270372962703	0.7296270372962703	space x noise type (5 groups)	ns
adult_outside_house	Adult outside	boat	Vessel-DNS	PC3-PC4	2	28	30	0.6543110933524733	0.19645789707397338	1.2815794643270753	0.37560581125279846	0.7213473679614036	1.450518937945833	0.0871912808719128	0.217978202179782	space x noise type (5 groups)	ns
adult_outside_house	Adult outside	artificial	MSFD-NB	all_features	14	31	27	0.7209940797412979	0.6677402798833021	1.8150639855831228	0.9775110872768852	1.3255585847184181	-1.3167779640314705	0.9288071192880712	0.9288071192880712	space x noise type (5 groups)	ns
adult_outside_house	Adult outside	artificial	MSFD-NB	kaiser_PCs	4	31	27	0.4723447831570009	0.3230632366360421	1.5739056469499524	0.7651593252145349	1.202612120844693	-1.171157035366743	0.8875112488751125	0.8875112488751125	space x noise type (5 groups)	ns
adult_outside_house	Adult outside	artificial	MSFD-NB	PC1-PC2	2	31	27	0.25816026974014467	0.10251527008892206	1.371619491494929	0.5877156583364862	1.097012589737658	-1.1612458305568405	0.8781121887811218	0.8781121887811218	space x noise type (5 groups)	ns
adult_outside_house	Adult outside	artificial	MSFD-NB	PC3-PC4	2	31	27	0.39555387661269353	0.10383623915587567	1.0867243073195725	0.42321511554463886	0.8134657835875538	-0.12780780216121734	0.5082491750824918	0.9843015698430156	space x noise type (5 groups)	ns
adult_inside_house	Adult inside	boat	Vessel-DNS	all_features	11	6	5	1.9588297656428764	1.2505299584192036	3.879291914540291	1.768292712925958	2.3380480913710735	0.594182579809593	0.27377262273772623	0.6401859814018598	space x noise type (5 groups)	ns
adult_inside_house	Adult inside	boat	Vessel-DNS	kaiser_PCs	3	6	5	1.6328436996265125	0.7367429648226473	3.3751394243668438	1.3844801657711618	2.0944479044967057	0.5996044666605042	0.25437456254374563	0.623037696230377	space x noise type (5 groups)	ns
adult_inside_house	Adult inside	boat	Vessel-DNS	PC1-PC2	2	6	5	1.6092738611823385	0.5507831948867276	3.168517081526844	1.1915783962216298	1.976035513316529	0.9700476842596003	0.1593840615938406	0.7296270372962703	space x noise type (5 groups)	ns
adult_inside_house	Adult inside	boat	Vessel-DNS	PC3-PC4	2	6	5	0.3950939384834535	0.13949782580158518	1.830937174713597	0.8326621000666034	1.5140480901866253	-1.0872797824613163	0.8518148185181482	0.8518148185181482	space x noise type (5 groups)	ns
adult_inside_house	Adult inside	artificial	MSFD-NB	all_features	11	5	7	1.9223807521987333	1.645676285198244	3.9980586324246463	2.0337003192822842	3.049463652462848	-0.20268387206454508	0.5043495650434956	0.840582608405826	space x noise type (5 groups)	ns
adult_inside_house	Adult inside	artificial	MSFD-NB	kaiser_PCs	3	5	7	1.3052999746933163	0.49981738688656957	3.4690889063555073	1.6039933619774565	2.8921170717993427	-0.4226789656240226	0.6318368163183682	0.8875112488751125	space x noise type (5 groups)	ns
adult_inside_house	Adult inside	artificial	MSFD-NB	PC1-PC2	2	5	7	1.296897115759236	0.3803736278261345	3.4739327529659656	1.4904945458750598	2.835626438589399	-0.255710996845986	0.5680431956804319	0.7906709329067093	space x noise type (5 groups)	ns
adult_inside_house	Adult inside	artificial	MSFD-NB	PC3-PC4	2	5	7	0.9381969269287888	0.32922358305674687	1.9621723081667044	0.6962374301958154	1.2055045107150608	0.7572260462029414	0.250974902509749	0.9843015698430156	space x noise type (5 groups)	ns
